# Killed whole genome-reduced bacteria surface-expressed coronavirus fusion peptide vaccines protect against disease in a porcine model

**DOI:** 10.1101/2021.03.15.435497

**Authors:** Denicar Lina Nascimento Fabris Maeda, Debin Tian, Hanna Yu, Nakul Dar, Vignesh Rajasekaran, Sarah Meng, Hassan Mahsoub, Harini Sooryanarain, Bo Wang, C. Lynn Heffron, Anna Hassebroek, Tanya LeRoith, Xiang-Jin Meng, Steven L. Zeichner

**Author notes:** Contributed equally to the work (Denicar Lina Nascimento Fabris Maeda, Debin Tian). Corresponding authors: Xiang-Jin Meng, and Steven L. Zeichner. **Author Contributions:** X.-J.M. and S.L.Z designed the research. S.L.Z, X.-J.M and D.T. wrote the manuscript. D.L.N.F.M, H.Y., N.D., and V.R. constructed, cloned, produced, and tested the vaccines. S.M. analyzed the genes deleted in the genome reduced strains. D.T, H.M, H.S, B.W, C.L.H, A.H, T.L conducted the vaccine efficacy study in animals and performed all the assays related to animal study. T.L. and A.H. performed gross and histological pathological examination.

## Abstract

As the coronavirus disease 2019 (COVID-19) pandemic rages on, it is important to explore new evolution-resistant vaccine antigens and new vaccine platforms that can produce readily scalable, inexpensive vaccines with easier storage and transport. We report here a synthetic biology-based vaccine platform that employs an expression vector with an inducible Gram-negative autotransporter to express vaccine antigens on surface of genome-reduced bacteria to enhance interaction of vaccine antigen with immune system. As a proof of principle, we utilized genome-reduced *E. coli* to express SARS-CoV-2 and porcine epidemic diarrhea virus (PEDV) fusion peptide (FP) on the cell surface, and evaluated their use as a killed whole cell vaccine. The FP sequence is highly conserved across coronaviruses; the 6 FP core amino acid residues along with the 4 adjacent residues upstream and the 3 residues downstream the core are identical between SARS-CoV-2 and PEDV. We tested the efficacy of PEDV FP and SARS-CoV-2 FP vaccines in a PEDV challenge pig model. We demonstrated that both vaccines induced potent anamnestic responses upon virus challenge, potentiated IFN-γ responses, reduced viral RNA loads in jejunum tissue, and provided significant protection against clinical disease. However, neither vaccines elicited sterilizing immunity. Since SARS-CoV-2 FP and PEDV FP vaccines provided similar clinical protection, the coronavirus FP could be a target for a broadly-protective vaccine using any platform. Importantly, the genome-reduced bacterial surface-expressed vaccine platform, when using a vaccine appropriate bacterial vector, has potential utility as an inexpensive, readily manufactured, and rapid vaccine platform for other pathogens.

**Significance Statement:** We report a new vaccine platform to express vaccine antigens on surface of genome-reduced bacteria to enhance vaccine immunogenicity. We demonstrated the utility of this vaccine platform by expressing the highly conserved fusion peptide (FP) of SARS-CoV-2 and porcine epidemic diarrhea virus on the surface of *E.coli* to produce killed whole cell bacterial vaccines. The vaccine primes a potent anamnestic response, potentiates IFN-γ responses, and provides significant protection in pigs against disease following virus challenge. The FP could be a target for a broadly-protective coronavirus vaccine since a Betacoronavirus SARS-CoV-2 FP vaccine provided cross-protection against Alphacoronavirus PEDV. When using a vaccine appropriate bacteria vector, this inexpensive new vaccine platform offers the potential for use in developing countries.
