## Supplemental Table 1 for "Killed whole genome-reduced bacteria surface-expressed coronavirus fusion peptide vaccines protect against disease in a porcine model"

GeneName	ME5110	ME5119	ME5125	BacterialNucleoid	CellWall	CytosolCytoplasm	InnerMembrane	OuterMembrane	PeriplasmicSpace	Ribosome	IntegralToMembrane	Membrane	Pilus	Extracellular	SurfaceCell	Intracellular	Unknown
stpA	0	1	1	1	0	1	0	0	0	0	0	0	0	0	0	0	0
dps	0	0	1	1	0	1	0	0	0	0	0	0	0	0	0	0	0
yjgX	1	1	1	0	0	0	1	0	0	0	0	0	0	0	0	0	0
idnT	1	1	1	0	1	0	1	0	0	0	0	0	0	0	0	0	0
ybhC	0	0	1	0	1	0	0	1	0	0	0	0	0	0	0	0	0
torC	0	1	1	0	1	0	0	0	1	0	0	0	0	0	0	0	0
ada	0	0	1	0	0	1	0	0	0	0	0	0	0	0	0	0	0
rcnB	0	1	1	0	0	1	0	0	1	0	0	0	0	0	0	0	0
mcrB	1	1	1	0	0	1	0	0	0	0	0	0	0	0	0	0	0
tdcE	0	1	1	0	0	1	0	0	0	0	0	0	0	0	0	0	0
tdcA	0	1	1	0	0	1	0	0	0	0	0	0	0	0	0	0	0
tdcR	0	1	1	0	0	1	0	0	0	0	0	0	0	0	0	0	0
glsA	0	1	1	0	0	1	0	0	0	0	0	0	0	0	0	0	0
cueR	0	1	1	0	0	1	0	0	0	0	0	0	0	0	0	0	0
ybbL	0	1	1	0	0	1	0	0	0	0	0	0	0	0	0	0	0
ybbN	0	1	1	0	0	1	0	0	0	0	0	0	0	0	0	0	0
ybbA	0	1	1	0	0	1	0	0	0	0	0	0	0	0	0	0	0
hyi	0	1	1	0	0	1	0	0	0	0	0	0	0	0	0	0	0
allD	0	1	1	0	0	1	0	0	0	0	0	0	0	0	0	0	0
alsA	0	1	1	0	0	1	0	0	0	0	0	0	0	0	0	0	0
rpiR	0	1	1	0	0	1	0	0	0	0	0	0	0	0	0	0	0
phnN	0	1	1	0	0	1	0	0	0	0	0	0	0	0	0	0	0
phnL	0	1	1	0	0	1	0	0	0	0	0	0	0	0	0	0	0
phnK	0	1	1	0	0	1	0	0	0	0	0	0	0	0	0	0	0
basR	0	1	1	0	0	1	0	0	0	0	0	0	0	0	0	0	0
adiA	0	1	1	0	0	1	0	0	0	0	0	0	0	0	0	0	0
melR	0	1	1	0	0	1	0	0	0	0	0	0	0	0	0	0	0
dcuR	0	1	1	0	0	1	0	0	0	0	0	0	0	0	0	0	0
lysU	0	1	1	0	0	1	0	0	0	0	0	0	0	0	0	0	0
cadA	0	1	1	0	0	1	0	0	0	0	0	0	0	0	0	0	0
xylA	0	1	1	0	0	1	0	0	0	0	0	0	0	0	0	0	0
xylG	0	1	1	0	0	1	0	0	0	0	0	0	0	0	0	0	0
xylR	0	1	1	0	0	1	0	0	0	0	0	0	0	0	0	0	0
avtA	0	1	1	0	0	1	0	0	0	0	0	0	0	0	0	0	0
selB	0	1	1	0	0	1	0	0	0	0	0	0	0	0	0	0	0
selA	0	1	1	0	0	1	0	0	0	0	0	0	0	0	0	0	0
rbbA	0	1	1	0	0	1	0	0	0	0	0	0	0	0	0	0	0
uspA	0	1	1	0	0	1	0	0	0	0	0	0	0	0	0	0	0
gor	0	1	1	0	0	1	0	0	0	0	0	0	0	0	0	0	0
arsR	0	1	1	0	0	1	0	0	0	0	0	0	0	0	0	0	0
gadA	0	1	1	0	0	1	0	0	0	0	0	0	0	0	0	0	0
treF	0	1	1	0	0	1	0	0	0	0	0	0	0	0	0	0	0
kdgK	0	1	1	0	0	1	0	0	0	0	0	0	0	0	0	0	0
dppF	0	1	1	0	0	1	0	0	0	0	0	0	0	0	0	0	0
dppD	0	1	1	0	0	1	0	0	0	0	0	0	0	0	0	0	0
tag	0	1	1	0	0	1	0	0	0	0	0	0	0	0	0	0	0
ghrB	0	1	1	0	0	1	0	0	0	0	0	0	0	0	0	0	0
yehK	0	1	1	0	0	1	0	0	0	0	0	0	0	0	0	0	0
yehX	0	1	1	0	0	1	0	0	0	0	0	0	0	0	0	0	0
dld	0	1	1	0	0	1	0	0	0	0	0	0	0	0	0	0	0
preT	0	1	1	0	0	1	0	0	0	0	0	0	0	0	0	0	0
mglA	0	1	1	0	0	1	0	0	0	0	0	0	0	0	0	0	0
galS	0	1	1	0	0	1	0	0	0	0	0	0	0	0	0	0	0
hisG	0	1	1	0	0	1	0	0	0	0	0	0	0	0	0	0	0
hisA	0	1	1	0	0	1	0	0	0	0	0	0	0	0	0	0	0
hisF	0	1	1	0	0	1	0	0	0	0	0	0	0	0	0	0	0
hisI	0	1	1	0	0	1	0	0	0	0	0	0	0	0	0	0	0
ypjJ	0	1	1	0	0	1	0	0	0	0	0	0	0	0	0	0	0
pphB	0	0	1	0	0	1	0	0	0	0	0	0	0	0	0	0	0
yjhG	1	1	1	0	0	1	0	0	0	0	0	0	0	0	0	0	0
yjhH	1	1	1	0	0	1	0	0	0	0	0	0	0	0	0	0	0
sgcE	1	1	1	0	0	1	0	0	0	0	0	0	0	0	0	0	0
sgcQ	1	1	1	0	0	1	0	0	0	0	0	0	0	0	0	0	0
uxuB	1	1	1	0	0	1	0	0	0	0	0	0	0	0	0	0	0
insC1	1	1	1	0	0	1	0	0	0	0	0	0	0	0	0	0	0
insB1	1	1	1	0	0	1	0	0	0	0	0	0	0	0	0	0	0
yjhU	1	1	1	0	0	1	0	0	0	0	0	0	0	0	0	0	0
yjhI	1	1	1	0	0	1	0	0	0	0	0	0	0	0	0	0	0
yjiE	1	1	1	0	0	1	0	0	0	0	0	0	0	0	0	0	0
yjiR	1	1	1	0	0	1	0	0	0	0	0	0	0	0	0	0	0
insD1	1	1	1	0	0	1	0	0	0	0	0	0	0	0	0	0	0
insG	1	1	1	0	0	1	0	0	0	0	0	0	0	0	0	0	0
yjgZ	1	1	1	0	0	1	0	0	0	0	0	0	0	0	0	0	0
sgcX	1	1	1	0	0	1	0	0	0	0	0	0	0	0	0	0	0
yjhQ	1	1	1	0	0	1	0	0	0	0	0	0	0	0	0	0	0
uxuA	1	1	1	0	0	1	0	0	0	0	0	0	0	0	0	0	0
yjiL	1	1	1	0	0	1	0	0	0	0	0	0	0	0	0	0	0
yjiA	1	1	1	0	0	1	0	0	0	0	0	0	0	0	0	0	0
patA_	0	1	1	0	0	1	0	0	0	0	0	0	0	0	0	0	0
ygjH	0	1	1	0	0	1	0	0	0	0	0	0	0	0	0	0	0
ebgR_	0	1	1	0	0	1	0	0	0	0	0	0	0	0	0	0	0
ebgC	0	1	1	0	0	1	0	0	0	0	0	0	0	0	0	0	0
fadH_	0	1	1	0	0	1	0	0	0	0	0	0	0	0	0	0	0
higA	0	1	1	0	0	1	0	0	0	0	0	0	0	0	0	0	0
higB	0	1	1	0	0	1	0	0	0	0	0	0	0	0	0	0	0
rlmG	0	1	1	0	0	1	0	0	0	0	0	0	0	0	0	0	0
ygjP	0	1	1	0	0	1	0	0	0	0	0	0	0	0	0	0	0
uxaA	0	1	1	0	0	1	0	0	0	0	0	0	0	0	0	0	0
uxaC	0	1	1	0	0	1	0	0	0	0	0	0	0	0	0	0	0
exuR	0	1	1	0	0	1	0	0	0	0	0	0	0	0	0	0	0
yqjC	0	1	1	0	0	1	0	0	0	0	0	0	0	0	0	0	0
yqjG	0	1	1	0	0	1	0	0	0	0	0	0	0	0	0	0	0
yhaJ	0	1	1	0	0	1	0	0	0	0	0	0	0	0	0	0	0
yhaK	0	1	1	0	0	1	0	0	0	0	0	0	0	0	0	0	0
tdcF	0	1	1	0	0	1	0	0	0	0	0	0	0	0	0	0	0
tdcB	0	1	1	0	0	1	0	0	0	0	0	0	0	0	0	0	0
yhaB	0	1	1	0	0	1	0	0	0	0	0	0	0	0	0	0	0
gsk	0	1	1	0	0	1	0	0	0	0	0	0	0	0	0	0	0
ybaQ	0	1	1	0	0	1	0	0	0	0	0	0	0	0	0	0	0
selU	0	1	1	0	0	1	0	0	0	0	0	0	0	0	0	0	0
allA	0	1	1	0	0	1	0	0	0	0	0	0	0	0	0	0	0
allR	0	1	1	0	0	1	0	0	0	0	0	0	0	0	0	0	0
glxR	0	1	1	0	0	1	0	0	0	0	0	0	0	0	0	0	0
allB	0	1	1	0	0	1	0	0	0	0	0	0	0	0	0	0	0
glxK	0	1	1	0	0	1	0	0	0	0	0	0	0	0	0	0	0
ylbA	0	1	1	0	0	1	0	0	0	0	0	0	0	0	0	0	0
allC	0	1	1	0	0	1	0	0	0	0	0	0	0	0	0	0	0
acs	0	1	1	0	0	1	0	0	0	0	0	0	0	0	0	0	0
alsK	0	1	1	0	0	1	0	0	0	0	0	0	0	0	0	0	0
alsE	0	1	1	0	0	1	0	0	0	0	0	0	0	0	0	0	0
phnP	0	1	1	0	0	1	0	0	0	0	0	0	0	0	0	0	0
phnO	0	1	1	0	0	1	0	0	0	0	0	0	0	0	0	0	0
phnJ	0	1	1	0	0	1	0	0	0	0	0	0	0	0	0	0	0
phnI	0	1	1	0	0	1	0	0	0	0	0	0	0	0	0	0	0
phnH	0	1	1	0	0	1	0	0	0	0	0	0	0	0	0	0	0
phnG	0	1	1	0	0	1	0	0	0	0	0	0	0	0	0	0	0
yjdM	0	1	1	0	0	1	0	0	0	0	0	0	0	0	0	0	0
yjdA	0	1	1	0	0	1	0	0	0	0	0	0	0	0	0	0	0
adiY	0	1	1	0	0	1	0	0	0	0	0	0	0	0	0	0	0
melA	0	1	1	0	0	1	0	0	0	0	0	0	0	0	0	0	0
yjdJ	0	1	1	0	0	1	0	0	0	0	0	0	0	0	0	0	0
xylB	0	1	1	0	0	1	0	0	0	0	0	0	0	0	0	0	0
ysaA	0	1	1	0	0	1	0	0	0	0	0	0	0	0	0	0	0
yiaJ	0	1	1	0	0	1	0	0	0	0	0	0	0	0	0	0	0
yiaK	0	1	1	0	0	1	0	0	0	0	0	0	0	0	0	0	0
yiaL	0	1	1	0	0	1	0	0	0	0	0	0	0	0	0	0	0
lyxK	0	1	1	0	0	1	0	0	0	0	0	0	0	0	0	0	0
yiaQ	0	1	1	0	0	1	0	0	0	0	0	0	0	0	0	0	0
yiaR	0	1	1	0	0	1	0	0	0	0	0	0	0	0	0	0	0
yiaS	0	1	1	0	0	1	0	0	0	0	0	0	0	0	0	0	0
yiaU	0	1	1	0	0	1	0	0	0	0	0	0	0	0	0	0	0
aldB	0	1	1	0	0	1	0	0	0	0	0	0	0	0	0	0	0
yiaY	0	1	1	0	0	1	0	0	0	0	0	0	0	0	0	0	0
yibF	0	1	1	0	0	1	0	0	0	0	0	0	0	0	0	0	0
yibA	0	1	1	0	0	1	0	0	0	0	0	0	0	0	0	0	0
yhjC	0	1	1	0	0	1	0	0	0	0	0	0	0	0	0	0	0
yhjH	0	1	1	0	0	1	0	0	0	0	0	0	0	0	0	0	0
yehL	0	1	1	0	0	1	0	0	0	0	0	0	0	0	0	0	0
yehP	0	1	1	0	0	1	0	0	0	0	0	0	0	0	0	0	0
yehS	0	1	1	0	0	1	0	0	0	0	0	0	0	0	0	0	0
mlrA	0	1	1	0	0	1	0	0	0	0	0	0	0	0	0	0	0
yohF	0	1	1	0	0	1	0	0	0	0	0	0	0	0	0	0	0
dusC	0	1	1	0	0	1	0	0	0	0	0	0	0	0	0	0	0
cdd	0	1	1	0	0	1	0	0	0	0	0	0	0	0	0	0	0
preA	0	1	1	0	0	1	0	0	0	0	0	0	0	0	0	0	0
yeeY	0	1	1	0	0	1	0	0	0	0	0	0	0	0	0	0	0
yeeZ	0	1	1	0	0	1	0	0	0	0	0	0	0	0	0	0	0
yoeB	0	1	1	0	0	1	0	0	0	0	0	0	0	0	0	0	0
hisL	0	1	1	0	0	1	0	0	0	0	0	0	0	0	0	0	0
hisD	0	1	1	0	0	1	0	0	0	0	0	0	0	0	0	0	0
hisC	0	1	1	0	0	1	0	0	0	0	0	0	0	0	0	0	0
hisB	0	1	1	0	0	1	0	0	0	0	0	0	0	0	0	0	0
hisH	0	1	1	0	0	1	0	0	0	0	0	0	0	0	0	0	0
ugd	0	1	1	0	0	1	0	0	0	0	0	0	0	0	0	0	0
gnd	0	1	1	0	0	1	0	0	0	0	0	0	0	0	0	0	0
wbbJ	0	1	1	0	0	1	0	0	0	0	0	0	0	0	0	0	0
wbbI	0	1	1	0	0	1	0	0	0	0	0	0	0	0	0	0	0
glf	0	1	1	0	0	1	0	0	0	0	0	0	0	0	0	0	0
rfbC	0	1	1	0	0	1	0	0	0	0	0	0	0	0	0	0	0
rfbA	0	1	1	0	0	1	0	0	0	0	0	0	0	0	0	0	0
rfbD	0	1	1	0	0	1	0	0	0	0	0	0	0	0	0	0	0
rfbB	0	1	1	0	0	1	0	0	0	0	0	0	0	0	0	0	0
wcaN	0	1	1	0	0	1	0	0	0	0	0	0	0	0	0	0	0
wcaM	0	1	1	0	0	1	0	0	0	0	0	0	0	0	0	0	0
wcaL	0	1	1	0	0	1	0	0	0	0	0	0	0	0	0	0	0
wcaK	0	1	1	0	0	1	0	0	0	0	0	0	0	0	0	0	0
cpsG	0	1	1	0	0	1	0	0	0	0	0	0	0	0	0	0	0
cpsB	0	1	1	0	0	1	0	0	0	0	0	0	0	0	0	0	0
wcaI	0	1	1	0	0	1	0	0	0	0	0	0	0	0	0	0	0
wcaH	0	1	1	0	0	1	0	0	0	0	0	0	0	0	0	0	0
wcaG	0	1	1	0	0	1	0	0	0	0	0	0	0	0	0	0	0
gmd	0	1	1	0	0	1	0	0	0	0	0	0	0	0	0	0	0
wcaF	0	1	1	0	0	1	0	0	0	0	0	0	0	0	0	0	0
wcaE	0	1	1	0	0	1	0	0	0	0	0	0	0	0	0	0	0
wcaC	0	1	1	0	0	1	0	0	0	0	0	0	0	0	0	0	0
wcaB	0	1	1	0	0	1	0	0	0	0	0	0	0	0	0	0	0
wcaA	0	1	1	0	0	1	0	0	0	0	0	0	0	0	0	0	0
wzb	0	1	1	0	0	1	0	0	0	0	0	0	0	0	0	0	0
dcd	0	1	1	0	0	1	0	0	0	0	0	0	0	0	0	0	0
udk	0	1	1	0	0	1	0	0	0	0	0	0	0	0	0	0	0
alkA	0	1	1	0	0	1	0	0	0	0	0	0	0	0	0	0	0
yegD	0	1	1	0	0	1	0	0	0	0	0	0	0	0	0	0	0
baeR	0	1	1	0	0	1	0	0	0	0	0	0	0	0	0	0	0
yegQ	0	1	1	0	0	1	0	0	0	0	0	0	0	0	0	0	0
ogrK	0	1	1	0	0	1	0	0	0	0	0	0	0	0	0	0	0
yegS	0	1	1	0	0	1	0	0	0	0	0	0	0	0	0	0	0
insE1	0	1	1	0	0	1	0	0	0	0	0	0	0	0	0	0	0
insF1	0	1	1	0	0	1	0	0	0	0	0	0	0	0	0	0	0
gatD	0	1	1	0	0	1	0	0	0	0	0	0	0	0	0	0	0
gatB	0	1	1	0	0	1	0	0	0	0	0	0	0	0	0	0	0
gatA	0	1	1	0	0	1	0	0	0	0	0	0	0	0	0	0	0
gatY	0	1	1	0	0	1	0	0	0	0	0	0	0	0	0	0	0
fbaB	0	1	1	0	0	1	0	0	0	0	0	0	0	0	0	0	0
yegU	0	1	1	0	0	1	0	0	0	0	0	0	0	0	0	0	0
yegV	0	1	1	0	0	1	0	0	0	0	0	0	0	0	0	0	0
yegW	0	1	1	0	0	1	0	0	0	0	0	0	0	0	0	0	0
thiD	0	1	1	0	0	1	0	0	0	0	0	0	0	0	0	0	0
thiM	0	1	1	0	0	1	0	0	0	0	0	0	0	0	0	0	0
rcnR	0	1	1	0	0	1	0	0	0	0	0	0	0	0	0	0	0
mrp	0	1	1	0	0	1	0	0	0	0	0	0	0	0	0	0	0
etp	0	1	1	0	0	1	0	0	0	0	0	0	0	0	0	0	0
cspH	0	1	1	0	0	1	0	0	0	0	0	0	0	0	0	0	0
cspG	0	1	1	0	0	1	0	0	0	0	0	0	0	0	0	0	0
torR	0	1	1	0	0	1	0	0	0	0	0	0	0	0	0	0	0
torD	0	1	1	0	0	1	0	0	0	0	0	0	0	0	0	0	0
cbpM	0	1	1	0	0	1	0	0	0	0	0	0	0	0	0	0	0
yccJ	0	1	1	0	0	1	0	0	0	0	0	0	0	0	0	0	0
wrbA	0	1	1	0	0	1	0	0	0	0	0	0	0	0	0	0	0
ymdF	0	1	1	0	0	1	0	0	0	0	0	0	0	0	0	0	0
rutF	0	1	1	0	0	1	0	0	0	0	0	0	0	0	0	0	0
rutC	0	1	1	0	0	1	0	0	0	0	0	0	0	0	0	0	0
rutB	0	1	1	0	0	1	0	0	0	0	0	0	0	0	0	0	0
rutR	0	1	1	0	0	1	0	0	0	0	0	0	0	0	0	0	0
phoH	0	1	1	0	0	1	0	0	0	0	0	0	0	0	0	0	0
ycdX	0	1	1	0	0	1	0	0	0	0	0	0	0	0	0	0	0
ycdY	0	1	1	0	0	1	0	0	0	0	0	0	0	0	0	0	0
ymdB	0	1	1	0	0	1	0	0	0	0	0	0	0	0	0	0	0
msyB	0	1	1	0	0	1	0	0	0	0	0	0	0	0	0	0	0
yfjH	0	1	1	0	0	1	0	0	0	0	0	0	0	0	0	0	0
alpA	0	1	1	0	0	1	0	0	0	0	0	0	0	0	0	0	0
yfjI	0	1	1	0	0	1	0	0	0	0	0	0	0	0	0	0	0
yfjK	0	1	1	0	0	1	0	0	0	0	0	0	0	0	0	0	0
yfjL	0	1	1	0	0	1	0	0	0	0	0	0	0	0	0	0	0
rnlA	0	1	1	0	0	1	0	0	0	0	0	0	0	0	0	0	0
rnlB	0	1	1	0	0	1	0	0	0	0	0	0	0	0	0	0	0
yfjP	0	1	1	0	0	1	0	0	0	0	0	0	0	0	0	0	0
yfjQ	0	1	1	0	0	1	0	0	0	0	0	0	0	0	0	0	0
yfjR	0	1	1	0	0	1	0	0	0	0	0	0	0	0	0	0	0
ypjK	0	1	1	0	0	1	0	0	0	0	0	0	0	0	0	0	0
yfjU	0	1	1	0	0	1	0	0	0	0	0	0	0	0	0	0	0
yfjX	0	1	1	0	0	1	0	0	0	0	0	0	0	0	0	0	0
yfjY	0	1	1	0	0	1	0	0	0	0	0	0	0	0	0	0	0
yfjZ	0	1	1	0	0	1	0	0	0	0	0	0	0	0	0	0	0
ypjF	0	1	1	0	0	1	0	0	0	0	0	0	0	0	0	0	0
csiD	0	1	1	0	0	1	0	0	0	0	0	0	0	0	0	0	0
gabD	0	1	1	0	0	1	0	0	0	0	0	0	0	0	0	0	0
gabT	0	1	1	0	0	1	0	0	0	0	0	0	0	0	0	0	0
csiR	0	1	1	0	0	1	0	0	0	0	0	0	0	0	0	0	0
ygaU	0	1	1	0	0	1	0	0	0	0	0	0	0	0	0	0	0
ygaV	0	1	1	0	0	1	0	0	0	0	0	0	0	0	0	0	0
ygaC	0	1	1	0	0	1	0	0	0	0	0	0	0	0	0	0	0
nrdH	0	1	1	0	0	1	0	0	0	0	0	0	0	0	0	0	0
nrdI	0	1	1	0	0	1	0	0	0	0	0	0	0	0	0	0	0
nrdE	0	1	1	0	0	1	0	0	0	0	0	0	0	0	0	0	0
nrdF	0	1	1	0	0	1	0	0	0	0	0	0	0	0	0	0	0
mprA	0	1	1	0	0	1	0	0	0	0	0	0	0	0	0	0	0
srlB	0	0	1	0	0	1	0	0	0	0	0	0	0	0	0	0	0
srlD	0	0	1	0	0	1	0	0	0	0	0	0	0	0	0	0	0
srlR	0	0	1	0	0	1	0	0	0	0	0	0	0	0	0	0	0
norR	0	0	1	0	0	1	0	0	0	0	0	0	0	0	0	0	0
norV	0	0	1	0	0	1	0	0	0	0	0	0	0	0	0	0	0
norW	0	0	1	0	0	1	0	0	0	0	0	0	0	0	0	0	0
hypF	0	0	1	0	0	1	0	0	0	0	0	0	0	0	0	0	0
hydN	0	0	1	0	0	1	0	0	0	0	0	0	0	0	0	0	0
ascG	0	0	1	0	0	1	0	0	0	0	0	0	0	0	0	0	0
ascB	0	0	1	0	0	1	0	0	0	0	0	0	0	0	0	0	0
hycI	0	0	1	0	0	1	0	0	0	0	0	0	0	0	0	0	0
hycH	0	0	1	0	0	1	0	0	0	0	0	0	0	0	0	0	0
hycG	0	0	1	0	0	1	0	0	0	0	0	0	0	0	0	0	0
hycE	0	0	1	0	0	1	0	0	0	0	0	0	0	0	0	0	0
hycB	0	0	1	0	0	1	0	0	0	0	0	0	0	0	0	0	0
hypE	0	0	1	0	0	1	0	0	0	0	0	0	0	0	0	0	0
fhlA	0	0	1	0	0	1	0	0	0	0	0	0	0	0	0	0	0
mutS	0	0	1	0	0	1	0	0	0	0	0	0	0	0	0	0	0
ygbI	0	0	1	0	0	1	0	0	0	0	0	0	0	0	0	0	0
ygbJ	0	0	1	0	0	1	0	0	0	0	0	0	0	0	0	0	0
ygbL	0	0	1	0	0	1	0	0	0	0	0	0	0	0	0	0	0
ygbM	0	0	1	0	0	1	0	0	0	0	0	0	0	0	0	0	0
narP	0	0	1	0	0	1	0	0	0	0	0	0	0	0	0	0	0
napD	0	0	1	0	0	1	0	0	0	0	0	0	0	0	0	0	0
rcsB	0	0	1	0	0	1	0	0	0	0	0	0	0	0	0	0	0
atoC	0	0	1	0	0	1	0	0	0	0	0	0	0	0	0	0	0
atoA	0	0	1	0	0	1	0	0	0	0	0	0	0	0	0	0	0
atoB	0	0	1	0	0	1	0	0	0	0	0	0	0	0	0	0	0
yfaA	0	0	1	0	0	1	0	0	0	0	0	0	0	0	0	0	0
inaA	0	0	1	0	0	1	0	0	0	0	0	0	0	0	0	0	0
yfaD	0	0	1	0	0	1	0	0	0	0	0	0	0	0	0	0	0
rhmD	0	0	1	0	0	1	0	0	0	0	0	0	0	0	0	0	0
rhmR	0	0	1	0	0	1	0	0	0	0	0	0	0	0	0	0	0
yfaY	0	0	1	0	0	1	0	0	0	0	0	0	0	0	0	0	0
nudI	0	0	1	0	0	1	0	0	0	0	0	0	0	0	0	0	0
arnB	0	0	1	0	0	1	0	0	0	0	0	0	0	0	0	0	0
arnA	0	0	1	0	0	1	0	0	0	0	0	0	0	0	0	0	0
arnD	0	0	1	0	0	1	0	0	0	0	0	0	0	0	0	0	0
pmrD	0	0	1	0	0	1	0	0	0	0	0	0	0	0	0	0	0
menE	0	0	1	0	0	1	0	0	0	0	0	0	0	0	0	0	0
menC	0	0	1	0	0	1	0	0	0	0	0	0	0	0	0	0	0
menB	0	0	1	0	0	1	0	0	0	0	0	0	0	0	0	0	0
menH	0	0	1	0	0	1	0	0	0	0	0	0	0	0	0	0	0
menF	0	0	1	0	0	1	0	0	0	0	0	0	0	0	0	0	0
rbn	0	0	1	0	0	1	0	0	0	0	0	0	0	0	0	0	0
yfbM	0	0	1	0	0	1	0	0	0	0	0	0	0	0	0	0	0
yfbN	0	0	1	0	0	1	0	0	0	0	0	0	0	0	0	0	0
yfbO	0	0	1	0	0	1	0	0	0	0	0	0	0	0	0	0	0
ymjA	0	0	1	0	0	1	0	0	0	0	0	0	0	0	0	0	0
puuA	0	0	1	0	0	1	0	0	0	0	0	0	0	0	0	0	0
puuD	0	0	1	0	0	1	0	0	0	0	0	0	0	0	0	0	0
puuR	0	0	1	0	0	1	0	0	0	0	0	0	0	0	0	0	0
puuC	0	0	1	0	0	1	0	0	0	0	0	0	0	0	0	0	0
puuB	0	0	1	0	0	1	0	0	0	0	0	0	0	0	0	0	0
puuE	0	0	1	0	0	1	0	0	0	0	0	0	0	0	0	0	0
pspF	0	0	1	0	0	1	0	0	0	0	0	0	0	0	0	0	0
ycjM	0	0	1	0	0	1	0	0	0	0	0	0	0	0	0	0	0
ycjQ	0	0	1	0	0	1	0	0	0	0	0	0	0	0	0	0	0
ycjT	0	0	1	0	0	1	0	0	0	0	0	0	0	0	0	0	0
ycjU	0	0	1	0	0	1	0	0	0	0	0	0	0	0	0	0	0
ycjW	0	0	1	0	0	1	0	0	0	0	0	0	0	0	0	0	0
ycjX	0	0	1	0	0	1	0	0	0	0	0	0	0	0	0	0	0
tyrR	0	0	1	0	0	1	0	0	0	0	0	0	0	0	0	0	0
ycjG	0	0	1	0	0	1	0	0	0	0	0	0	0	0	0	0	0
mpaA	0	0	1	0	0	1	0	0	0	0	0	0	0	0	0	0	0
ycjZ	0	0	1	0	0	1	0	0	0	0	0	0	0	0	0	0	0
uspE	0	0	1	0	0	1	0	0	0	0	0	0	0	0	0	0	0
fnr	0	0	1	0	0	1	0	0	0	0	0	0	0	0	0	0	0
ogt	0	0	1	0	0	1	0	0	0	0	0	0	0	0	0	0	0
abgB	0	0	1	0	0	1	0	0	0	0	0	0	0	0	0	0	0
abgA	0	0	1	0	0	1	0	0	0	0	0	0	0	0	0	0	0
abgR	0	0	1	0	0	1	0	0	0	0	0	0	0	0	0	0	0
smrA	0	0	1	0	0	1	0	0	0	0	0	0	0	0	0	0	0
dbpA	0	0	1	0	0	1	0	0	0	0	0	0	0	0	0	0	0
ttcA	0	0	1	0	0	1	0	0	0	0	0	0	0	0	0	0	0
intR	0	0	1	0	0	1	0	0	0	0	0	0	0	0	0	0	0
recT	0	0	1	0	0	1	0	0	0	0	0	0	0	0	0	0	0
racC	0	0	1	0	0	1	0	0	0	0	0	0	0	0	0	0	0
kilR	0	0	1	0	0	1	0	0	0	0	0	0	0	0	0	0	0
ydaG	0	0	1	0	0	1	0	0	0	0	0	0	0	0	0	0	0
racR	0	0	1	0	0	1	0	0	0	0	0	0	0	0	0	0	0
ydaU	0	0	1	0	0	1	0	0	0	0	0	0	0	0	0	0	0
ydaV	0	0	1	0	0	1	0	0	0	0	0	0	0	0	0	0	0
ydaW	0	0	1	0	0	1	0	0	0	0	0	0	0	0	0	0	0
ynaK	0	0	1	0	0	1	0	0	0	0	0	0	0	0	0	0	0
tfaR	0	0	1	0	0	1	0	0	0	0	0	0	0	0	0	0	0
pinR	0	0	1	0	0	1	0	0	0	0	0	0	0	0	0	0	0
ldhA	0	0	1	0	0	1	0	0	0	0	0	0	0	0	0	0	0
ydbH	0	0	1	0	0	1	0	0	0	0	0	0	0	0	0	0	0
ynbE	0	0	1	0	0	1	0	0	0	0	0	0	0	0	0	0	0
feaR	0	0	1	0	0	1	0	0	0	0	0	0	0	0	0	0	0
feaB	0	0	1	0	0	1	0	0	0	0	0	0	0	0	0	0	0
paaA	0	0	1	0	0	1	0	0	0	0	0	0	0	0	0	0	0
paaC	0	0	1	0	0	1	0	0	0	0	0	0	0	0	0	0	0
paaE	0	0	1	0	0	1	0	0	0	0	0	0	0	0	0	0	0
paaG	0	0	1	0	0	1	0	0	0	0	0	0	0	0	0	0	0
paaI	0	0	1	0	0	1	0	0	0	0	0	0	0	0	0	0	0
paaJ	0	0	1	0	0	1	0	0	0	0	0	0	0	0	0	0	0
paaK	0	0	1	0	0	1	0	0	0	0	0	0	0	0	0	0	0
paaX	0	0	1	0	0	1	0	0	0	0	0	0	0	0	0	0	0
paaY	0	0	1	0	0	1	0	0	0	0	0	0	0	0	0	0	0
azoR	0	0	1	0	0	1	0	0	0	0	0	0	0	0	0	0	0
aldA	0	0	1	0	0	1	0	0	0	0	0	0	0	0	0	0	0
ydcI	0	0	1	0	0	1	0	0	0	0	0	0	0	0	0	0	0
ydcJ	0	0	1	0	0	1	0	0	0	0	0	0	0	0	0	0	0
rimL	0	0	1	0	0	1	0	0	0	0	0	0	0	0	0	0	0
ydcK	0	0	1	0	0	1	0	0	0	0	0	0	0	0	0	0	0
tehB	0	0	1	0	0	1	0	0	0	0	0	0	0	0	0	0	0
ydcN	0	0	1	0	0	1	0	0	0	0	0	0	0	0	0	0	0
ydcP	0	0	1	0	0	1	0	0	0	0	0	0	0	0	0	0	0
hicB	0	0	1	0	0	1	0	0	0	0	0	0	0	0	0	0	0
ydcR	0	0	1	0	0	1	0	0	0	0	0	0	0	0	0	0	0
patD	0	0	1	0	0	1	0	0	0	0	0	0	0	0	0	0	0
mnaT	0	0	1	0	0	1	0	0	0	0	0	0	0	0	0	0	0
curA	0	0	1	0	0	1	0	0	0	0	0	0	0	0	0	0	0
mcbR	0	0	1	0	0	1	0	0	0	0	0	0	0	0	0	0	0
yncG	0	0	1	0	0	1	0	0	0	0	0	0	0	0	0	0	0
ydcC	0	0	1	0	0	1	0	0	0	0	0	0	0	0	0	0	0
pptA	0	0	1	0	0	1	0	0	0	0	0	0	0	0	0	0	0
yddH	0	0	1	0	0	1	0	0	0	0	0	0	0	0	0	0	0
nhoA	0	0	1	0	0	1	0	0	0	0	0	0	0	0	0	0	0
yddE	0	0	1	0	0	1	0	0	0	0	0	0	0	0	0	0	0
narW	0	0	1	0	0	1	0	0	0	0	0	0	0	0	0	0	0
yddM	0	0	1	0	0	1	0	0	0	0	0	0	0	0	0	0	0
adhP	0	0	1	0	0	1	0	0	0	0	0	0	0	0	0	0	0
maeA	0	0	1	0	0	1	0	0	0	0	0	0	0	0	0	0	0
osmC	0	0	1	0	0	1	0	0	0	0	0	0	0	0	0	0	0
pqqL	0	0	1	0	0	1	0	0	0	0	0	0	0	0	0	0	0
ydeM	0	0	1	0	0	1	0	0	0	0	0	0	0	0	0	0	0
ydeO	0	0	1	0	0	1	0	0	0	0	0	0	0	0	0	0	0
hipA	0	0	1	0	0	1	0	0	0	0	0	0	0	0	0	0	0
hipB	0	0	1	0	0	1	0	0	0	0	0	0	0	0	0	0	0
lsrK	0	0	1	0	0	1	0	0	0	0	0	0	0	0	0	0	0
lsrR	0	0	1	0	0	1	0	0	0	0	0	0	0	0	0	0	0
lsrF	0	0	1	0	0	1	0	0	0	0	0	0	0	0	0	0	0
lsrG	0	0	1	0	0	1	0	0	0	0	0	0	0	0	0	0	0
tam	0	0	1	0	0	1	0	0	0	0	0	0	0	0	0	0	0
uxaB	0	0	1	0	0	1	0	0	0	0	0	0	0	0	0	0	0
sad	0	0	1	0	0	1	0	0	0	0	0	0	0	0	0	0	0
yneJ	0	0	1	0	0	1	0	0	0	0	0	0	0	0	0	0	0
marR	0	0	1	0	0	1	0	0	0	0	0	0	0	0	0	0	0
marA	0	0	1	0	0	1	0	0	0	0	0	0	0	0	0	0	0
ydeJ	0	0	1	0	0	1	0	0	0	0	0	0	0	0	0	0	0
ydfG	0	0	1	0	0	1	0	0	0	0	0	0	0	0	0	0	0
ydfH	0	0	1	0	0	1	0	0	0	0	0	0	0	0	0	0	0
ydfZ	0	0	1	0	0	1	0	0	0	0	0	0	0	0	0	0	0
ydfI	0	0	1	0	0	1	0	0	0	0	0	0	0	0	0	0	0
pinQ	0	0	1	0	0	1	0	0	0	0	0	0	0	0	0	0	0
tfaQ	0	0	1	0	0	1	0	0	0	0	0	0	0	0	0	0	0
nohQ	0	0	1	0	0	1	0	0	0	0	0	0	0	0	0	0	0
gnsB	0	0	1	0	0	1	0	0	0	0	0	0	0	0	0	0	0
ynfN	0	0	1	0	0	1	0	0	0	0	0	0	0	0	0	0	0
cspI	0	0	1	0	0	1	0	0	0	0	0	0	0	0	0	0	0
rzpQ	0	0	1	0	0	1	0	0	0	0	0	0	0	0	0	0	0
ydfR	0	0	1	0	0	1	0	0	0	0	0	0	0	0	0	0	0
cspB	0	0	1	0	0	1	0	0	0	0	0	0	0	0	0	0	0
cspF	0	0	1	0	0	1	0	0	0	0	0	0	0	0	0	0	0
quuQ	0	0	1	0	0	1	0	0	0	0	0	0	0	0	0	0	0
ydfU	0	0	1	0	0	1	0	0	0	0	0	0	0	0	0	0	0
rem	0	0	1	0	0	1	0	0	0	0	0	0	0	0	0	0	0
relE	0	0	1	0	0	1	0	0	0	0	0	0	0	0	0	0	0
ykfI	0	0	1	0	0	1	0	0	0	0	0	0	0	0	0	0	0
yafW	0	0	1	0	0	1	0	0	0	0	0	0	0	0	0	0	0
ykfG	0	0	1	0	0	1	0	0	0	0	0	0	0	0	0	0	0
yafX	0	0	1	0	0	1	0	0	0	0	0	0	0	0	0	0	0
yafZ	0	0	1	0	0	1	0	0	0	0	0	0	0	0	0	0	0
ykfA	0	0	1	0	0	1	0	0	0	0	0	0	0	0	0	0	0
perR	0	0	1	0	0	1	0	0	0	0	0	0	0	0	0	0	0
ykfC	0	0	1	0	0	1	0	0	0	0	0	0	0	0	0	0	0
mmuM	0	0	1	0	0	1	0	0	0	0	0	0	0	0	0	0	0
yagB	0	0	1	0	0	1	0	0	0	0	0	0	0	0	0	0	0
yagA	0	0	1	0	0	1	0	0	0	0	0	0	0	0	0	0	0
yagE	0	0	1	0	0	1	0	0	0	0	0	0	0	0	0	0	0
yagF	0	0	1	0	0	1	0	0	0	0	0	0	0	0	0	0	0
yagI	0	0	1	0	0	1	0	0	0	0	0	0	0	0	0	0	0
argF	0	0	1	0	0	1	0	0	0	0	0	0	0	0	0	0	0
yagK	0	0	1	0	0	1	0	0	0	0	0	0	0	0	0	0	0
yagL	0	0	1	0	0	1	0	0	0	0	0	0	0	0	0	0	0
yagM	0	0	1	0	0	1	0	0	0	0	0	0	0	0	0	0	0
yagP	0	0	1	0	0	1	0	0	0	0	0	0	0	0	0	0	0
paoD	0	0	1	0	0	1	0	0	0	0	0	0	0	0	0	0	0
ecpR	0	0	1	0	0	1	0	0	0	0	0	0	0	0	0	0	0
ykgC	0	0	1	0	0	1	0	0	0	0	0	0	0	0	0	0	0
ykgD	0	0	1	0	0	1	0	0	0	0	0	0	0	0	0	0	0
ykgE	0	0	1	0	0	1	0	0	0	0	0	0	0	0	0	0	0
ykgF	0	0	1	0	0	1	0	0	0	0	0	0	0	0	0	0	0
ykgG	0	0	1	0	0	1	0	0	0	0	0	0	0	0	0	0	0
betB	0	0	1	0	0	1	0	0	0	0	0	0	0	0	0	0	0
betI	0	0	1	0	0	1	0	0	0	0	0	0	0	0	0	0	0
yahB	0	0	1	0	0	1	0	0	0	0	0	0	0	0	0	0	0
yahD	0	0	1	0	0	1	0	0	0	0	0	0	0	0	0	0	0
yahE	0	0	1	0	0	1	0	0	0	0	0	0	0	0	0	0	0
yahF	0	0	1	0	0	1	0	0	0	0	0	0	0	0	0	0	0
yahI	0	0	1	0	0	1	0	0	0	0	0	0	0	0	0	0	0
prpR	0	0	1	0	0	1	0	0	0	0	0	0	0	0	0	0	0
prpB	0	0	1	0	0	1	0	0	0	0	0	0	0	0	0	0	0
prpC	0	0	1	0	0	1	0	0	0	0	0	0	0	0	0	0	0
prpD	0	0	1	0	0	1	0	0	0	0	0	0	0	0	0	0	0
prpE	0	0	1	0	0	1	0	0	0	0	0	0	0	0	0	0	0
codA	0	0	1	0	0	1	0	0	0	0	0	0	0	0	0	0	0
cynR	0	0	1	0	0	1	0	0	0	0	0	0	0	0	0	0	0
cynT	0	0	1	0	0	1	0	0	0	0	0	0	0	0	0	0	0
cynS	0	0	1	0	0	1	0	0	0	0	0	0	0	0	0	0	0
lacA	0	0	1	0	0	1	0	0	0	0	0	0	0	0	0	0	0
lacZ	0	0	1	0	0	1	0	0	0	0	0	0	0	0	0	0	0
lacI	0	0	1	0	0	1	0	0	0	0	0	0	0	0	0	0	0
mhpR	0	0	1	0	0	1	0	0	0	0	0	0	0	0	0	0	0
mhpA	0	0	1	0	0	1	0	0	0	0	0	0	0	0	0	0	0
mhpC	0	0	1	0	0	1	0	0	0	0	0	0	0	0	0	0	0
mhpD	0	0	1	0	0	1	0	0	0	0	0	0	0	0	0	0	0
mhpF	0	0	1	0	0	1	0	0	0	0	0	0	0	0	0	0	0
mhpE	0	0	1	0	0	1	0	0	0	0	0	0	0	0	0	0	0
yaiL	0	0	1	0	0	1	0	0	0	0	0	0	0	0	0	0	0
frmB	0	0	1	0	0	1	0	0	0	0	0	0	0	0	0	0	0
frmA	0	0	1	0	0	1	0	0	0	0	0	0	0	0	0	0	0
galM	0	0	1	0	0	1	0	0	0	0	0	0	0	0	0	0	0
galK	0	0	1	0	0	1	0	0	0	0	0	0	0	0	0	0	0
galT	0	0	1	0	0	1	0	0	0	0	0	0	0	0	0	0	0
galE	0	0	1	0	0	1	0	0	0	0	0	0	0	0	0	0	0
modE	0	0	1	0	0	1	0	0	0	0	0	0	0	0	0	0	0
ybhA	0	0	1	0	0	1	0	0	0	0	0	0	0	0	0	0	0
pgl	0	0	1	0	0	1	0	0	0	0	0	0	0	0	0	0	0
ybhD	0	0	1	0	0	1	0	0	0	0	0	0	0	0	0	0	0
ybhJ	0	0	1	0	0	1	0	0	0	0	0	0	0	0	0	0	0
ybhB	0	0	1	0	0	1	0	0	0	0	0	0	0	0	0	0	0
bioA	0	0	1	0	0	1	0	0	0	0	0	0	0	0	0	0	0
bioF	0	0	1	0	0	1	0	0	0	0	0	0	0	0	0	0	0
bioC	0	0	1	0	0	1	0	0	0	0	0	0	0	0	0	0	0
bioD	0	0	1	0	0	1	0	0	0	0	0	0	0	0	0	0	0
uvrB	0	0	1	0	0	1	0	0	0	0	0	0	0	0	0	0	0
ybhK	0	0	1	0	0	1	0	0	0	0	0	0	0	0	0	0	0
moaA	0	0	1	0	0	1	0	0	0	0	0	0	0	0	0	0	0
moaB	0	0	1	0	0	1	0	0	0	0	0	0	0	0	0	0	0
moaC	0	0	1	0	0	1	0	0	0	0	0	0	0	0	0	0	0
moaD	0	0	1	0	0	1	0	0	0	0	0	0	0	0	0	0	0
moaE	0	0	1	0	0	1	0	0	0	0	0	0	0	0	0	0	0
ybhP	0	0	1	0	0	1	0	0	0	0	0	0	0	0	0	0	0
ybiH	0	0	1	0	0	1	0	0	0	0	0	0	0	0	0	0	0
rhlE	0	0	1	0	0	1	0	0	0	0	0	0	0	0	0	0	0
dinG	0	0	1	0	0	1	0	0	0	0	0	0	0	0	0	0	0
ybiB	0	0	1	0	0	1	0	0	0	0	0	0	0	0	0	0	0
ybiC	0	0	1	0	0	1	0	0	0	0	0	0	0	0	0	0	0
ybiI	0	0	1	0	0	1	0	0	0	0	0	0	0	0	0	0	0
ybiX	0	0	1	0	0	1	0	0	0	0	0	0	0	0	0	0	0
rlmF	0	0	1	0	0	1	0	0	0	0	0	0	0	0	0	0	0
mntR	0	0	1	0	0	1	0	0	0	0	0	0	0	0	0	0	0
ybiU	0	0	1	0	0	1	0	0	0	0	0	0	0	0	0	0	0
ybiV	0	0	1	0	0	1	0	0	0	0	0	0	0	0	0	0	0
ybiW	0	0	1	0	0	1	0	0	0	0	0	0	0	0	0	0	0
ybiY	0	0	1	0	0	1	0	0	0	0	0	0	0	0	0	0	0
fsaA	0	0	1	0	0	1	0	0	0	0	0	0	0	0	0	0	0
moeB	0	0	1	0	0	1	0	0	0	0	0	0	0	0	0	0	0
moeA	0	0	1	0	0	1	0	0	0	0	0	0	0	0	0	0	0
rimO	0	0	1	0	0	1	0	0	0	0	0	0	0	0	0	0	0
bssR	0	0	1	0	0	1	0	0	0	0	0	0	0	0	0	0	0
gstB	0	0	1	0	0	1	0	0	0	0	0	0	0	0	0	0	0
deoR	0	0	1	0	0	1	0	0	0	0	0	0	0	0	0	0	0
ybjI	0	0	1	0	0	1	0	0	0	0	0	0	0	0	0	0	0
ybjK	0	0	1	0	0	1	0	0	0	0	0	0	0	0	0	0	0
grxA	0	0	1	0	0	1	0	0	0	0	0	0	0	0	0	0	0
nfsA	0	0	1	0	0	1	0	0	0	0	0	0	0	0	0	0	0
rimK	0	0	1	0	0	1	0	0	0	0	0	0	0	0	0	0	0
ybjN	0	0	1	0	0	1	0	0	0	0	0	0	0	0	0	0	0
rlmC	0	0	1	0	0	1	0	0	0	0	0	0	0	0	0	0	0
ybjQ	0	0	1	0	0	1	0	0	0	0	0	0	0	0	0	0	0
ybjS	0	0	1	0	0	1	0	0	0	0	0	0	0	0	0	0	0
ltaE	0	0	1	0	0	1	0	0	0	0	0	0	0	0	0	0	0
hcp	0	0	1	0	0	1	0	0	0	0	0	0	0	0	0	0	0
ybjD	0	0	1	0	0	1	0	0	0	0	0	0	0	0	0	0	0
ybjX	0	0	1	0	0	1	0	0	0	0	0	0	0	0	0	0	0
hycA	0	0	1	0	0	1	0	0	0	0	0	0	0	0	0	0	0
hypB	0	0	1	0	0	1	0	0	0	0	0	0	0	0	0	0	0
hypC	0	0	1	0	0	1	0	0	0	0	0	0	0	0	0	0	0
hypD	0	0	1	0	0	1	0	0	0	0	0	0	0	0	0	0	0
cbpA	0	1	1	1	0	1	0	0	0	0	0	0	0	0	0	0	0
ddpX	0	0	1	1	0	1	0	0	0	0	0	0	0	0	0	0	0
csgD	0	1	1	0	0	1	1	0	0	0	0	0	0	0	0	0	0
ccmE	0	0	1	0	0	1	1	0	0	0	0	0	0	0	0	0	0
ccmA	0	0	1	0	0	1	1	0	0	0	0	0	0	0	0	0	0
mqo	0	0	1	0	0	1	1	0	0	0	0	0	0	0	0	0	0
glpA	0	0	1	0	0	1	1	0	0	0	0	0	0	0	0	0	0
glpB	0	0	1	0	0	1	1	0	0	0	0	0	0	0	0	0	0
glpC	0	0	1	0	0	1	1	0	0	0	0	0	0	0	0	0	0
pspC	0	0	1	0	0	1	1	0	0	0	0	0	0	0	0	0	0
pspD	0	0	1	0	0	1	1	0	0	0	0	0	0	0	0	0	0
narY	0	0	1	0	0	1	1	0	0	0	0	0	0	0	0	0	0
betA	0	0	1	0	0	1	1	0	0	0	0	0	0	0	0	0	0
tauB	0	0	1	0	0	1	1	0	0	0	0	0	0	0	0	0	0
clsB	0	0	1	0	0	1	1	0	0	0	0	0	0	0	0	0	0
potG	0	0	1	0	0	1	1	0	0	0	0	0	0	0	0	0	0
gutQ	0	0	1	0	0	1	0	0	0	0	0	1	0	0	0	0	0
gadB	0	0	1	0	0	1	0	0	0	0	0	1	0	0	0	0	0
acrZ	0	0	1	0	0	1	1	1	0	0	0	0	0	0	0	0	0
dcp	0	0	1	0	0	1	0	0	1	0	0	0	0	0	0	0	0
ykgI	0	0	1	0	0	1	0	0	1	0	0	0	0	0	0	0	0
iaaA	0	0	1	0	0	1	0	0	1	0	0	0	0	0	0	0	0
sra	0	0	1	0	0	1	0	0	0	1	0	0	0	0	0	0	0
ykgM	0	0	1	0	0	1	0	0	0	1	0	0	0	0	0	0	0
intB	1	1	1	0	0	1	0	0	0	0	0	0	0	0	0	0	0
yjjA	1	1	1	0	0	1	0	0	0	0	0	0	0	0	0	0	0
yehD	0	1	1	0	0	0	0	0	0	0	0	0	1	1	0	0	0
stfR	0	0	1	0	0	0	0	0	0	0	0	0	0	1	0	0	0
yddK	0	0	1	0	0	0	0	0	0	0	0	0	0	1	0	0	0
yhjY	0	1	1	0	0	0	0	0	0	0	0	1	0	1	0	0	0
ypjA	0	1	1	0	0	0	0	1	0	0	0	0	0	1	0	0	0
ybiS	0	0	1	0	0	0	0	0	1	0	0	0	0	1	0	0	0
fimI	1	1	1	0	0	0	0	0	0	0	0	0	1	1	0	0	0
yqjI	0	1	1	0	0	0	0	0	0	0	0	0	1	1	0	0	0
ydeQ	0	0	1	0	0	0	0	0	0	0	0	0	1	1	0	0	0
ydeR	0	0	1	0	0	0	0	0	0	0	0	0	1	1	0	0	0
ydeS	0	0	1	0	0	0	0	0	0	0	0	0	1	1	0	0	0
yjhB	1	1	1	0	0	0	1	0	0	0	0	0	0	0	0	0	0
fecD	1	1	1	0	0	0	1	0	0	0	0	0	0	0	0	0	0
fecC	1	1	1	0	0	0	1	0	0	0	0	0	0	0	0	0	0
yjhF	1	1	1	0	0	0	1	0	0	0	0	0	0	0	0	0	0
sgcC	1	1	1	0	0	0	1	0	0	0	0	0	0	0	0	0	0
nrfC	0	1	1	0	0	0	1	0	0	0	0	0	0	0	0	0	0
nrfD	0	1	1	0	0	0	1	0	0	0	0	0	0	0	0	0	0
phnM	0	1	1	0	0	0	1	0	0	0	0	0	0	0	0	0	0
pmrR	0	1	1	0	0	0	1	0	0	0	0	0	0	0	0	0	0
yhiI	0	1	1	0	0	0	1	0	0	0	0	0	0	0	0	0	0
mdtE	0	1	1	0	0	0	1	0	0	0	0	0	0	0	0	0	0
bcsA	0	1	1	0	0	0	1	0	0	0	0	0	0	0	0	0	0
bcsF	0	1	1	0	0	0	1	0	0	0	0	0	0	0	0	0	0
bcsG	0	1	1	0	0	0	1	0	0	0	0	0	0	0	0	0	0
ldrD	0	1	1	0	0	0	1	0	0	0	0	0	0	0	0	0	0
yohD	0	1	1	0	0	0	1	0	0	0	0	0	0	0	0	0	0
yohP	0	1	1	0	0	0	1	0	0	0	0	0	0	0	0	0	0
yohJ	0	1	1	0	0	0	1	0	0	0	0	0	0	0	0	0	0
yohK	0	1	1	0	0	0	1	0	0	0	0	0	0	0	0	0	0
yeiS	0	1	1	0	0	0	1	0	0	0	0	0	0	0	0	0	0
mglC	0	1	1	0	0	0	1	0	0	0	0	0	0	0	0	0	0
yeiB	0	1	1	0	0	0	1	0	0	0	0	0	0	0	0	0	0
plaP	0	1	1	0	0	0	1	0	0	0	0	0	0	0	0	0	0
wzzB	0	1	1	0	0	0	1	0	0	0	0	0	0	0	0	0	0
wbbK	0	1	1	0	0	0	1	0	0	0	0	0	0	0	0	0	0
wbbH	0	1	1	0	0	0	1	0	0	0	0	0	0	0	0	0	0
wzxB	0	1	1	0	0	0	1	0	0	0	0	0	0	0	0	0	0
wzxC	0	1	1	0	0	0	1	0	0	0	0	0	0	0	0	0	0
wcaJ	0	1	1	0	0	0	1	0	0	0	0	0	0	0	0	0	0
wcaD	0	1	1	0	0	0	1	0	0	0	0	0	0	0	0	0	0
wzc	0	1	1	0	0	0	1	0	0	0	0	0	0	0	0	0	0
yegH	0	1	1	0	0	0	1	0	0	0	0	0	0	0	0	0	0
yegE	0	1	1	0	0	0	1	0	0	0	0	0	0	0	0	0	0
ibsA	0	1	1	0	0	0	1	0	0	0	0	0	0	0	0	0	0
mdtB	0	1	1	0	0	0	1	0	0	0	0	0	0	0	0	0	0
mdtC	0	1	1	0	0	0	1	0	0	0	0	0	0	0	0	0	0
mdtD	0	1	1	0	0	0	1	0	0	0	0	0	0	0	0	0	0
baeS	0	1	1	0	0	0	1	0	0	0	0	0	0	0	0	0	0
gatZ	0	1	1	0	0	0	1	0	0	0	0	0	0	0	0	0	0
yegT	0	1	1	0	0	0	1	0	0	0	0	0	0	0	0	0	0
rcnA	0	1	1	0	0	0	1	0	0	0	0	0	0	0	0	0	0
gfcB	0	1	1	0	0	0	1	0	0	0	0	0	0	0	0	0	0
gfcA	0	1	1	0	0	0	1	0	0	0	0	0	0	0	0	0	0
ymcE	0	1	1	0	0	0	1	0	0	0	0	0	0	0	0	0	0
yccM	0	1	1	0	0	0	1	0	0	0	0	0	0	0	0	0	0
rutG	0	1	1	0	0	0	1	0	0	0	0	0	0	0	0	0	0
putP	0	1	1	0	0	0	1	0	0	0	0	0	0	0	0	0	0
pgaD	0	1	1	0	0	0	1	0	0	0	0	0	0	0	0	0	0
pgaC	0	1	1	0	0	0	1	0	0	0	0	0	0	0	0	0	0
ycdT	0	1	1	0	0	0	1	0	0	0	0	0	0	0	0	0	0
ycdU	0	1	1	0	0	0	1	0	0	0	0	0	0	0	0	0	0
ycdZ	0	1	1	0	0	0	1	0	0	0	0	0	0	0	0	0	0
opgC	0	1	1	0	0	0	1	0	0	0	0	0	0	0	0	0	0
opgH	0	1	1	0	0	0	1	0	0	0	0	0	0	0	0	0	0
mdtG	0	1	1	0	0	0	1	0	0	0	0	0	0	0	0	0	0
yfjS	0	1	1	0	0	0	1	0	0	0	0	0	0	0	0	0	0
yfjW	0	1	1	0	0	0	1	0	0	0	0	0	0	0	0	0	0
gabP	0	1	1	0	0	0	1	0	0	0	0	0	0	0	0	0	0
ygaP	0	1	1	0	0	0	1	0	0	0	0	0	0	0	0	0	0
alaE	0	1	1	0	0	0	1	0	0	0	0	0	0	0	0	0	0
proV	0	1	1	0	0	0	1	0	0	0	0	0	0	0	0	0	0
proW	0	1	1	0	0	0	1	0	0	0	0	0	0	0	0	0	0
ygaY	0	1	1	0	0	0	1	0	0	0	0	0	0	0	0	0	0
ygaZ	0	1	1	0	0	0	1	0	0	0	0	0	0	0	0	0	0
ygaH	0	1	1	0	0	0	1	0	0	0	0	0	0	0	0	0	0
emrB	0	1	1	0	0	0	1	0	0	0	0	0	0	0	0	0	0
srlA	0	1	1	0	0	0	1	0	0	0	0	0	0	0	0	0	0
srlE	0	1	1	0	0	0	1	0	0	0	0	0	0	0	0	0	0
ascF	0	1	1	0	0	0	1	0	0	0	0	0	0	0	0	0	0
hycD	0	1	1	0	0	0	1	0	0	0	0	0	0	0	0	0	0
hycC	0	1	1	0	0	0	1	0	0	0	0	0	0	0	0	0	0
ygbN	0	1	1	0	0	0	1	0	0	0	0	0	0	0	0	0	0
ccmH	0	1	1	0	0	0	1	0	0	0	0	0	0	0	0	0	0
ccmF	0	1	1	0	0	0	1	0	0	0	0	0	0	0	0	0	0
ccmD	0	1	1	0	0	0	1	0	0	0	0	0	0	0	0	0	0
ccmC	0	1	1	0	0	0	1	0	0	0	0	0	0	0	0	0	0
ccmB	0	1	1	0	0	0	1	0	0	0	0	0	0	0	0	0	0
napC	0	1	1	0	0	0	1	0	0	0	0	0	0	0	0	0	0
napH	0	1	1	0	0	0	1	0	0	0	0	0	0	0	0	0	0
yojI	0	1	1	0	0	0	1	0	0	0	0	0	0	0	0	0	0
rcsD	0	1	1	0	0	0	1	0	0	0	0	0	0	0	0	0	0
rcsC	0	1	1	0	0	0	1	0	0	0	0	0	0	0	0	0	0
atoS	0	1	1	0	0	0	1	0	0	0	0	0	0	0	0	0	0
atoE	0	1	1	0	0	0	1	0	0	0	0	0	0	0	0	0	0
glpT	0	1	1	0	0	0	1	0	0	0	0	0	0	0	0	0	0
rhmT	0	1	1	0	0	0	1	0	0	0	0	0	0	0	0	0	0
arnC	0	1	1	0	0	0	1	0	0	0	0	0	0	0	0	0	0
arnT	0	1	1	0	0	0	1	0	0	0	0	0	0	0	0	0	0
arnE	0	1	1	0	0	0	1	0	0	0	0	0	0	0	0	0	0
arnF	0	1	1	0	0	0	1	0	0	0	0	0	0	0	0	0	0
yfbL	0	1	1	0	0	0	1	0	0	0	0	0	0	0	0	0	0
sapD	0	1	1	0	0	0	1	0	0	0	0	0	0	0	0	0	0
sapC	0	1	1	0	0	0	1	0	0	0	0	0	0	0	0	0	0
sapB	0	1	1	0	0	0	1	0	0	0	0	0	0	0	0	0	0
puuP	0	1	1	0	0	0	1	0	0	0	0	0	0	0	0	0	0
pspB	0	1	1	0	0	0	1	0	0	0	0	0	0	0	0	0	0
ycjO	0	1	1	0	0	0	1	0	0	0	0	0	0	0	0	0	0
ycjP	0	1	1	0	0	0	1	0	0	0	0	0	0	0	0	0	0
ycjF	0	1	1	0	0	0	1	0	0	0	0	0	0	0	0	0	0
ynaI	0	1	1	0	0	0	1	0	0	0	0	0	0	0	0	0	0
ynaJ	0	1	1	0	0	0	1	0	0	0	0	0	0	0	0	0	0
abgT	0	1	1	0	0	0	1	0	0	0	0	0	0	0	0	0	0
ydaM	0	1	1	0	0	0	1	0	0	0	0	0	0	0	0	0	0
ydaN	0	1	1	0	0	0	1	0	0	0	0	0	0	0	0	0	0
sieB	0	1	1	0	0	0	1	0	0	0	0	0	0	0	0	0	0
trkG	0	1	1	0	0	0	1	0	0	0	0	0	0	0	0	0	0
paaF	0	1	1	0	0	0	1	0	0	0	0	0	0	0	0	0	0
ydbC	0	1	1	0	0	0	1	0	0	0	0	0	0	0	0	0	0
ynbA	0	1	1	0	0	0	1	0	0	0	0	0	0	0	0	0	0
ynbB	0	1	1	0	0	0	1	0	0	0	0	0	0	0	0	0	0
ynbD	0	1	1	0	0	0	1	0	0	0	0	0	0	0	0	0	0
ynbA	0	1	1	0	0	0	1	0	0	0	0	0	0	0	0	0	0
ynbB	0	1	1	0	0	0	1	0	0	0	0	0	0	0	0	0	0
ynbD	0	1	1	0	0	0	1	0	0	0	0	0	0	0	0	0	0
ynbA	0	1	1	0	0	0	1	0	0	0	0	0	0	0	0	0	0
ynbB	0	1	1	0	0	0	1	0	0	0	0	0	0	0	0	0	0
ynbD	0	1	1	0	0	0	1	0	0	0	0	0	0	0	0	0	0
cybB	0	1	1	0	0	0	1	0	0	0	0	0	0	0	0	0	0
trg	0	1	1	0	0	0	1	0	0	0	0	0	0	0	0	0	0
tehA	0	1	1	0	0	0	1	0	0	0	0	0	0	0	0	0	0
ydcO	0	1	1	0	0	0	1	0	0	0	0	0	0	0	0	0	0
ydcT	0	1	1	0	0	0	1	0	0	0	0	0	0	0	0	0	0
ydcU	0	1	1	0	0	0	1	0	0	0	0	0	0	0	0	0	0
ydcV	0	1	1	0	0	0	1	0	0	0	0	0	0	0	0	0	0
ydcX	0	1	1	0	0	0	1	0	0	0	0	0	0	0	0	0	0
ydcZ	0	1	1	0	0	0	1	0	0	0	0	0	0	0	0	0	0
ansP	0	1	1	0	0	0	1	0	0	0	0	0	0	0	0	0	0
narV	0	1	1	0	0	0	1	0	0	0	0	0	0	0	0	0	0
narZ	0	1	1	0	0	0	1	0	0	0	0	0	0	0	0	0	0
narU	0	1	1	0	0	0	1	0	0	0	0	0	0	0	0	0	0
fdnH	0	1	1	0	0	0	1	0	0	0	0	0	0	0	0	0	0
fdnI	0	1	1	0	0	0	1	0	0	0	0	0	0	0	0	0	0
ddpD	0	1	1	0	0	0	1	0	0	0	0	0	0	0	0	0	0
ddpC	0	1	1	0	0	0	1	0	0	0	0	0	0	0	0	0	0
ddpB	0	1	1	0	0	0	1	0	0	0	0	0	0	0	0	0	0
dosP	0	1	1	0	0	0	1	0	0	0	0	0	0	0	0	0	0
gadC	0	1	1	0	0	0	1	0	0	0	0	0	0	0	0	0	0
yddA	0	1	1	0	0	0	1	0	0	0	0	0	0	0	0	0	0
safA	0	1	1	0	0	0	1	0	0	0	0	0	0	0	0	0	0
lsrA	0	1	1	0	0	0	1	0	0	0	0	0	0	0	0	0	0
lsrC	0	1	1	0	0	0	1	0	0	0	0	0	0	0	0	0	0
lsrD	0	1	1	0	0	0	1	0	0	0	0	0	0	0	0	0	0
yneE	0	1	1	0	0	0	1	0	0	0	0	0	0	0	0	0	0
yneF	0	1	1	0	0	0	1	0	0	0	0	0	0	0	0	0	0
ydeA	0	1	1	0	0	0	1	0	0	0	0	0	0	0	0	0	0
marC	0	1	1	0	0	0	1	0	0	0	0	0	0	0	0	0	0
eamA	0	1	1	0	0	0	1	0	0	0	0	0	0	0	0	0	0
ydeE	0	1	1	0	0	0	1	0	0	0	0	0	0	0	0	0	0
ydfJ	0	1	1	0	0	0	1	0	0	0	0	0	0	0	0	0	0
hokD	0	1	1	0	0	0	1	0	0	0	0	0	0	0	0	0	0
yafY	0	1	1	0	0	0	1	0	0	0	0	0	0	0	0	0	0
mmuP	0	1	1	0	0	0	1	0	0	0	0	0	0	0	0	0	0
yagG	0	1	1	0	0	0	1	0	0	0	0	0	0	0	0	0	0
yagU	0	1	1	0	0	0	1	0	0	0	0	0	0	0	0	0	0
ykgB	0	1	1	0	0	0	1	0	0	0	0	0	0	0	0	0	0
ykgH	0	1	1	0	0	0	1	0	0	0	0	0	0	0	0	0	0
betT	0	1	1	0	0	0	1	0	0	0	0	0	0	0	0	0	0
yahC	0	1	1	0	0	0	1	0	0	0	0	0	0	0	0	0	0
yahG	0	1	1	0	0	0	1	0	0	0	0	0	0	0	0	0	0
yahN	0	1	1	0	0	0	1	0	0	0	0	0	0	0	0	0	0
codB	0	1	1	0	0	0	1	0	0	0	0	0	0	0	0	0	0
cynX	0	1	1	0	0	0	1	0	0	0	0	0	0	0	0	0	0
lacY	0	1	1	0	0	0	1	0	0	0	0	0	0	0	0	0	0
mhpT	0	1	1	0	0	0	1	0	0	0	0	0	0	0	0	0	0
yaiP	0	1	1	0	0	0	1	0	0	0	0	0	0	0	0	0	0
tauC	0	1	1	0	0	0	1	0	0	0	0	0	0	0	0	0	0
modF_	0	1	1	0	0	0	1	0	0	0	0	0	0	0	0	0	0
modB	0	1	1	0	0	0	1	0	0	0	0	0	0	0	0	0	0
modC	0	1	1	0	0	0	1	0	0	0	0	0	0	0	0	0	0
ybhI	0	1	1	0	0	0	1	0	0	0	0	0	0	0	0	0	0
ybhL	0	1	1	0	0	0	1	0	0	0	0	0	0	0	0	0	0
ybhM	0	1	1	0	0	0	1	0	0	0	0	0	0	0	0	0	0
ybhN	0	1	1	0	0	0	1	0	0	0	0	0	0	0	0	0	0
ybhQ	0	1	1	0	0	0	1	0	0	0	0	0	0	0	0	0	0
ybhR	0	1	1	0	0	0	1	0	0	0	0	0	0	0	0	0	0
ybhS	0	1	1	0	0	0	1	0	0	0	0	0	0	0	0	0	0
ybhF	0	1	1	0	0	0	1	0	0	0	0	0	0	0	0	0	0
ybiO	0	1	1	0	0	0	1	0	0	0	0	0	0	0	0	0	0
glnQ	0	1	1	0	0	0	1	0	0	0	0	0	0	0	0	0	0
glnP	0	1	1	0	0	0	1	0	0	0	0	0	0	0	0	0	0
rhtA	0	1	1	0	0	0	1	0	0	0	0	0	0	0	0	0	0
ybiP	0	1	1	0	0	0	1	0	0	0	0	0	0	0	0	0	0
ybiR	0	1	1	0	0	0	1	0	0	0	0	0	0	0	0	0	0
ybiT	0	1	1	0	0	0	1	0	0	0	0	0	0	0	0	0	0
gsiA	0	1	1	0	0	0	1	0	0	0	0	0	0	0	0	0	0
gsiC	0	1	1	0	0	0	1	0	0	0	0	0	0	0	0	0	0
gsiD	0	1	1	0	0	0	1	0	0	0	0	0	0	0	0	0	0
yliE	0	1	1	0	0	0	1	0	0	0	0	0	0	0	0	0	0
yliF	0	1	1	0	0	0	1	0	0	0	0	0	0	0	0	0	0
ybjG	0	1	1	0	0	0	1	0	0	0	0	0	0	0	0	0	0
mdfA	0	1	1	0	0	0	1	0	0	0	0	0	0	0	0	0	0
ybjJ	0	1	1	0	0	0	1	0	0	0	0	0	0	0	0	0	0
ybjL	0	1	1	0	0	0	1	0	0	0	0	0	0	0	0	0	0
ybjM	0	1	1	0	0	0	1	0	0	0	0	0	0	0	0	0	0
potH	0	1	1	0	0	0	1	0	0	0	0	0	0	0	0	0	0
potI	0	1	1	0	0	0	1	0	0	0	0	0	0	0	0	0	0
ybjO	0	1	1	0	0	0	1	0	0	0	0	0	0	0	0	0	0
artM	0	1	1	0	0	0	1	0	0	0	0	0	0	0	0	0	0
artQ	0	1	1	0	0	0	1	0	0	0	0	0	0	0	0	0	0
artP	0	1	1	0	0	0	1	0	0	0	0	0	0	0	0	0	0
ybjP	0	1	1	0	0	0	1	0	0	0	0	0	0	0	0	0	0
ybjT	0	1	1	0	0	0	1	0	0	0	0	0	0	0	0	0	0
ybjE	0	1	1	0	0	0	1	0	0	0	0	0	0	0	0	0	0
aqpZ	0	1	1	0	0	0	1	0	0	0	0	0	0	0	0	0	0
macA	0	1	1	0	0	0	1	0	0	0	0	0	0	0	0	0	0
yqaE	0	1	1	0	0	0	1	0	0	0	0	0	0	0	0	0	0
yqjK	0	1	1	0	0	1	1	0	0	0	0	0	0	0	0	0	0
putA	0	1	1	0	0	1	1	0	0	0	0	0	0	0	0	0	0
ghrA	0	1	1	0	0	1	1	0	0	0	0	0	0	0	0	0	0
lhgO	0	1	1	0	0	1	1	0	0	0	0	0	0	0	0	0	0
ygaM	0	1	1	0	0	1	1	0	0	0	0	0	0	0	0	0	0
hycF	0	0	1	0	0	1	1	0	0	0	0	0	0	0	0	0	0
hypA	0	0	1	0	0	1	1	0	0	0	0	0	0	0	0	0	0
elaB	0	0	1	0	0	1	1	0	0	0	0	0	0	0	0	0	0
elaA	0	0	1	0	0	1	1	0	0	0	0	0	0	0	0	0	0
sapF	0	0	1	0	0	1	1	0	0	0	0	0	0	0	0	0	0
pspA	0	0	1	0	0	1	1	0	0	0	0	0	0	0	0	0	0
ydcF	0	0	1	0	0	1	1	0	0	0	0	0	0	0	0	0	0
ddpF	0	0	1	0	0	1	1	0	0	0	0	0	0	0	0	0	0
dosC	0	0	1	0	0	1	1	0	0	0	0	0	0	0	0	0	0
ydeH	0	0	1	0	0	1	1	0	0	0	0	0	0	0	0	0	0
afuC	0	0	1	0	0	1	1	0	0	0	0	0	0	0	0	0	0
poxB	0	0	1	0	0	1	1	0	0	0	0	0	0	0	0	0	0
gntP	1	1	1	0	0	0	1	0	0	0	1	0	0	0	0	0	0
mdtM	1	1	1	0	0	0	1	0	0	0	1	0	0	0	0	0	0
yqjA	0	1	1	0	0	0	1	0	0	0	1	0	0	0	0	0	0
yhaO	0	1	1	0	0	0	1	0	0	0	1	0	0	0	0	0	0
tdcC	0	1	1	0	0	0	1	0	0	0	1	0	0	0	0	0	0
ybaL	0	1	1	0	0	0	1	0	0	0	1	0	0	0	0	0	0
fsr	0	1	1	0	0	0	1	0	0	0	1	0	0	0	0	0	0
copA	0	1	1	0	0	0	1	0	0	0	1	0	0	0	0	0	0
ybaT	0	1	1	0	0	0	1	0	0	0	1	0	0	0	0	0	0
ybbJ	0	1	1	0	0	0	1	0	0	0	1	0	0	0	0	0	0
ybbM	0	1	1	0	0	0	1	0	0	0	1	0	0	0	0	0	0
ybbW	0	1	1	0	0	0	1	0	0	0	1	0	0	0	0	0	0
fdrA	0	1	1	0	0	0	1	0	0	0	1	0	0	0	0	0	0
yjcE	0	1	1	0	0	0	1	0	0	0	1	0	0	0	0	0	0
actP	0	1	1	0	0	0	1	0	0	0	1	0	0	0	0	0	0
nrfD	0	1	1	0	0	0	1	0	0	0	1	0	0	0	0	0	0
nrfE	0	1	1	0	0	0	1	0	0	0	1	0	0	0	0	0	0
gltP	0	1	1	0	0	0	1	0	0	0	1	0	0	0	0	0	0
mdtN	0	1	1	0	0	0	1	0	0	0	1	0	0	0	0	0	0
nrfE	0	1	1	0	0	0	1	0	0	0	1	0	0	0	0	0	0
gltP	0	1	1	0	0	0	1	0	0	0	1	0	0	0	0	0	0
mdtN	0	1	1	0	0	0	1	0	0	0	1	0	0	0	0	0	0
alsC	0	1	1	0	0	0	1	0	0	0	1	0	0	0	0	0	0
proP	0	1	1	0	0	0	1	0	0	0	1	0	0	0	0	0	0
basS	0	1	1	0	0	0	1	0	0	0	1	0	0	0	0	0	0
adiC	0	1	1	0	0	0	1	0	0	0	1	0	0	0	0	0	0
melB	0	1	1	0	0	0	1	0	0	0	1	0	0	0	0	0	0
dcuB	0	1	1	0	0	0	1	0	0	0	1	0	0	0	0	0	0
yjdL	0	1	1	0	0	0	1	0	0	0	1	0	0	0	0	0	0
cadB	0	1	1	0	0	0	1	0	0	0	1	0	0	0	0	0	0
xylH	0	1	1	0	0	0	1	0	0	0	1	0	0	0	0	0	0
yiaN	0	1	1	0	0	0	1	0	0	0	1	0	0	0	0	0	0
yiaV	0	1	1	0	0	0	1	0	0	0	1	0	0	0	0	0	0
yiaW	0	1	1	0	0	0	1	0	0	0	1	0	0	0	0	0	0
yibH	0	1	1	0	0	0	1	0	0	0	1	0	0	0	0	0	0
yhhJ	0	1	1	0	0	0	1	0	0	0	1	0	0	0	0	0	0
pitA	0	1	1	0	0	0	1	0	0	0	1	0	0	0	0	0	0
uspB	0	1	1	0	0	0	1	0	0	0	1	0	0	0	0	0	0
dtpB	0	1	1	0	0	0	1	0	0	0	1	0	0	0	0	0	0
arsB	0	1	1	0	0	0	1	0	0	0	1	0	0	0	0	0	0
yhjE	0	1	1	0	0	0	1	0	0	0	1	0	0	0	0	0	0
dctA	0	1	1	0	0	0	1	0	0	0	1	0	0	0	0	0	0
yhjV	0	1	1	0	0	0	1	0	0	0	1	0	0	0	0	0	0
dppC	0	1	1	0	0	0	1	0	0	0	1	0	0	0	0	0	0
dppB	0	1	1	0	0	0	1	0	0	0	1	0	0	0	0	0	0
yhjX	0	1	1	0	0	0	1	0	0	0	1	0	0	0	0	0	0
yiaD	0	1	1	0	0	0	1	0	0	0	1	0	0	0	0	0	0
yehW	0	1	1	0	0	0	1	0	0	0	1	0	0	0	0	0	0
yehY	0	1	1	0	0	0	1	0	0	0	1	0	0	0	0	0	0
yohC	0	1	1	0	0	0	1	0	0	0	1	0	0	0	0	0	0
aer	0	1	1	0	0	0	1	0	0	0	1	0	0	0	0	0	0
nrfG	0	1	1	0	0	0	1	0	1	0	0	0	0	0	0	0	0
yhjA	0	1	1	0	0	0	1	0	1	0	0	0	0	0	0	0	0
asmA	0	1	1	0	0	0	1	0	1	0	0	0	0	0	0	0	0
mdtA	0	1	1	0	0	0	1	0	1	0	0	0	0	0	0	0	0
proX	0	1	1	0	0	0	1	0	1	0	0	0	0	0	0	0	0
emrA	0	1	1	0	0	0	1	0	1	0	0	0	0	0	0	0	0
dsbE	0	0	1	0	0	0	1	0	1	0	0	0	0	0	0	0	0
apbE	0	0	1	0	0	0	1	0	1	0	0	0	0	0	0	0	0
sapA	0	0	1	0	0	0	1	0	1	0	0	0	0	0	0	0	0
mppA	0	0	1	0	0	0	1	0	1	0	0	0	0	0	0	0	0
ddpA	0	0	1	0	0	0	1	0	1	0	0	0	0	0	0	0	0
lsrB	0	0	1	0	0	0	1	0	1	0	0	0	0	0	0	0	0
tauA	0	0	1	0	0	0	1	0	1	0	0	0	0	0	0	0	0
ybhG	0	0	1	0	0	0	1	0	1	0	0	0	0	0	0	0	0
gsiB	0	0	1	0	0	0	1	0	1	0	0	0	0	0	0	0	0
yjhP	1	1	1	0	0	0	0	0	0	0	1	0	0	0	0	0	0
yjiG	1	1	1	0	0	0	0	0	0	0	1	0	0	0	0	0	0
yjiH	1	1	1	0	0	0	0	0	0	0	1	0	0	0	0	0	0
yjiJ	1	1	1	0	0	0	0	0	0	0	1	0	0	0	0	0	0
yjiN	1	1	1	0	0	0	0	0	0	0	1	0	0	0	0	0	0
yfjV	0	1	1	0	0	0	0	0	0	0	1	0	0	0	0	0	0
idnD	1	1	1	0	0	0	0	0	0	0	0	0	0	0	0	1	0
yjgB	1	1	1	0	0	0	0	0	0	0	0	0	0	0	0	1	0
fecI	1	1	1	0	0	0	0	0	0	0	0	0	0	0	0	1	0
sgcR	1	1	1	0	0	0	0	0	0	0	0	0	0	0	0	1	0
fimB	1	1	1	0	0	0	0	0	0	0	0	0	0	0	0	1	0
fimE	1	1	1	0	0	0	0	0	0	0	0	0	0	0	0	1	0
uxuR	1	1	1	0	0	0	0	0	0	0	0	0	0	0	0	1	0
mcrC	1	1	1	0	0	0	0	0	0	0	0	0	0	0	0	1	0
hsdS	1	1	1	0	0	0	0	0	0	0	0	0	0	0	0	1	0
mrr	1	1	1	0	0	0	0	0	0	0	0	0	0	0	0	1	0
hsdM	1	1	1	0	0	0	0	0	0	0	0	0	0	0	0	1	0
hsdR	1	1	1	0	0	0	0	0	0	0	0	0	0	0	0	1	0
fecB	1	1	1	0	0	0	0	0	0	0	0	0	0	0	0	1	0
yjjM	1	1	1	0	0	0	0	0	0	0	0	0	0	0	0	1	0
idnK	1	1	1	0	0	0	0	0	0	0	0	0	0	0	0	1	0
kptA	1	1	1	0	0	0	0	0	0	0	0	0	0	0	0	1	0
symE	1	1	1	0	0	0	0	0	0	0	0	0	0	0	0	1	0
tdcD	0	1	1	0	0	0	0	0	0	0	0	0	0	0	0	1	0
phnF	0	1	1	0	0	0	0	0	0	0	0	0	0	0	0	1	0
dctR	0	1	1	0	0	0	0	0	0	0	0	0	0	0	0	1	0
gadE	0	1	1	0	0	0	0	0	0	0	0	0	0	0	0	1	0
gadW	0	1	1	0	0	0	0	0	0	0	0	0	0	0	0	1	0
gadX	0	1	1	0	0	0	0	0	0	0	0	0	0	0	0	1	0
yhjB	0	1	1	0	0	0	0	0	0	0	0	0	0	0	0	1	0
indO	1	1	1	0	0	1	0	0	0	0	0	0	0	0	0	1	0
idnR	1	1	1	0	0	1	0	0	0	0	0	0	0	0	0	1	0
sgcB	1	1	1	0	0	1	0	0	0	0	0	0	0	0	0	1	0
iraD	1	1	1	0	0	1	0	0	0	0	0	0	0	0	0	1	0
iadA	1	1	1	0	0	1	0	0	0	0	0	0	0	0	0	1	0
yjiN	1	1	1	0	0	0	0	0	0	0	0	1	0	0	0	0	0
yjhE	1	1	1	0	0	0	0	0	0	0	0	1	0	0	0	0	0
fecE	1	1	1	0	0	0	0	0	0	0	0	1	0	0	0	0	0
fecA	1	1	1	0	0	0	0	0	0	0	0	1	0	0	0	0	0
yjjL	1	1	1	0	0	0	0	0	0	0	0	1	0	0	0	0	0
ythA	1	1	1	0	0	0	0	0	0	0	0	1	0	0	0	0	0
yjiY	1	1	1	0	0	0	0	0	0	0	0	1	0	0	0	0	0
tsr	1	1	1	0	0	0	0	0	0	0	0	1	0	0	0	0	0
opgB	1	1	1	0	0	0	0	0	0	0	0	1	0	0	0	0	0
yhjK	0	1	1	0	0	0	0	0	0	0	0	1	0	0	0	0	0
yehR	0	1	1	0	0	0	0	0	0	0	0	1	0	0	0	0	0
clsC	0	1	1	0	0	0	0	0	0	0	0	1	0	0	0	0	0
hslJ	0	0	1	0	0	0	0	0	0	0	0	1	0	0	0	0	0
ynbC	0	0	1	0	0	0	0	0	0	0	0	1	0	0	0	0	0
ynbC	0	0	1	0	0	0	0	0	0	0	0	1	0	0	0	0	0
ynbC	0	0	1	0	0	0	0	0	0	0	0	1	0	0	0	0	0
ybjC	0	0	1	0	0	0	0	0	0	0	0	1	0	0	0	0	0
phnC	0	1	1	0	0	1	0	0	0	0	0	1	0	0	0	0	0
ygjI	0	1	1	0	0	0	0	0	0	0	1	1	0	0	0	0	0
ygjQ	0	1	1	0	0	0	0	0	0	0	1	1	0	0	0	0	0
alx	0	1	1	0	0	0	0	0	0	0	1	1	0	0	0	0	0
sstT	0	1	1	0	0	0	0	0	0	0	1	1	0	0	0	0	0
ygjV	0	1	1	0	0	0	0	0	0	0	1	1	0	0	0	0	0
exuT	0	1	1	0	0	0	0	0	0	0	1	1	0	0	0	0	0
yqjE	0	1	1	0	0	0	0	0	0	0	1	1	0	0	0	0	0
yqjF_	0	1	1	0	0	0	0	0	0	0	1	1	0	0	0	0	0
yhaH_	0	1	1	0	0	0	0	0	0	0	1	1	0	0	0	0	0
yhaI	0	1	1	0	0	0	0	0	0	0	1	1	0	0	0	0	0
qmcA	0	1	1	0	0	0	0	0	0	0	1	1	0	0	0	0	0
ybbP	0	1	1	0	0	0	0	0	0	0	1	1	0	0	0	0	0
rhsD	0	1	1	0	0	0	0	0	0	0	1	1	0	0	0	0	0
ybbD	0	1	1	0	0	0	0	0	0	0	1	1	0	0	0	0	0
ybbY	0	1	1	0	0	0	0	0	0	0	1	1	0	0	0	0	0
yjcH	0	1	1	0	0	0	0	0	0	0	1	1	0	0	0	0	0
mdtO	0	1	1	0	0	0	0	0	0	0	1	1	0	0	0	0	0
ytcA	0	1	1	0	0	0	0	0	0	0	1	1	0	0	0	0	0
mdtO	0	1	1	0	0	0	0	0	0	0	1	1	0	0	0	0	0
ytcA	0	1	1	0	0	0	0	0	0	0	1	1	0	0	0	0	0
phnE	0	1	1	0	0	0	0	0	0	0	1	1	0	0	0	0	0
eptA	0	1	1	0	0	0	0	0	0	0	1	1	0	0	0	0	0
yjdF	0	1	1	0	0	0	0	0	0	0	1	1	0	0	0	0	0
dcuS	0	1	1	0	0	0	0	0	0	0	1	1	0	0	0	0	0
yjdO	0	1	1	0	0	0	0	0	0	0	1	1	0	0	0	0	0
wecH	0	1	1	0	0	0	0	0	0	0	1	1	0	0	0	0	0
yiaA	0	1	1	0	0	0	0	0	0	0	1	1	0	0	0	0	0
yiaB	0	1	1	0	0	0	0	0	0	0	1	1	0	0	0	0	0
yiaM	0	1	1	0	0	0	0	0	0	0	1	1	0	0	0	0	0
rhsA	0	1	1	0	0	0	0	0	0	0	1	1	0	0	0	0	0
rhsB	0	1	1	0	0	0	0	0	0	0	1	1	0	0	0	0	0
yhiM	0	1	1	0	0	0	0	0	0	0	1	1	0	0	0	0	0
dinQ	0	1	1	0	0	0	0	0	0	0	1	1	0	0	0	0	0
yhiD	0	1	1	0	0	0	0	0	0	0	1	1	0	0	0	0	0
hdeD	0	1	1	0	0	0	0	0	0	0	1	1	0	0	0	0	0
yhjD	0	1	1	0	0	0	0	0	0	0	1	1	0	0	0	0	0
yhjG	0	1	1	0	0	0	0	0	0	0	1	1	0	0	0	0	0
bcsB	0	1	1	0	0	0	0	0	0	0	1	1	0	0	0	0	0
eptB	0	1	1	0	0	0	0	0	0	0	1	1	0	0	0	0	0
yehU	0	1	1	0	0	0	0	0	0	0	1	1	0	0	0	0	0
yohO	0	1	1	0	0	0	0	0	0	0	1	1	0	0	0	0	0
fimA	1	1	1	0	0	0	0	1	0	0	0	0	0	0	0	0	0
fimD	1	1	1	0	0	0	0	1	0	0	0	0	0	0	0	0	0
fimF	1	1	1	0	0	0	0	1	0	0	0	0	0	0	0	0	0
fimG	1	1	1	0	0	0	0	1	0	0	0	0	0	0	0	0	0
fimH	1	1	1	0	0	0	0	1	0	0	0	0	0	0	0	0	0
mdtP	0	1	1	0	0	0	0	1	0	0	0	0	0	0	0	0	0
yiaT	0	1	1	0	0	0	0	1	0	0	0	0	0	0	0	0	0
insH1	0	1	1	0	0	0	0	1	0	0	0	0	0	0	0	0	0
slp	0	1	1	0	0	0	0	1	0	0	0	0	0	0	0	0	0
mdtF	0	1	1	0	0	0	0	1	0	0	0	0	0	0	0	0	0
bcsC	0	1	1	0	0	0	0	1	0	0	0	0	0	0	0	0	0
mdtQ	0	1	1	0	0	0	0	1	0	0	0	0	0	0	0	0	0
wza	0	1	1	0	0	0	0	1	0	0	0	0	0	0	0	0	0
yehB	0	1	1	0	0	0	0	1	0	0	0	0	0	0	0	0	0
gfcE	0	1	1	0	0	0	0	1	0	0	0	0	0	0	0	0	0
pgaB	0	1	1	0	0	0	0	1	0	0	0	0	0	0	0	0	0
pgaA	0	1	1	0	0	0	0	1	0	0	0	0	0	0	0	0	0
csgF	0	1	1	0	0	0	0	1	0	0	0	0	0	0	0	0	0
yceK	0	1	1	0	0	0	0	1	0	0	0	0	0	0	0	0	0
yejO	0	0	1	0	0	0	0	1	0	0	0	0	0	0	0	0	0
ompC	0	0	1	0	0	0	0	1	0	0	0	0	0	0	0	0	0
yfaZ	0	0	1	0	0	0	0	1	0	0	0	0	0	0	0	0	0
ompG	0	0	1	0	0	0	0	1	0	0	0	0	0	0	0	0	0
rzoR	0	0	1	0	0	0	0	1	0	0	0	0	0	0	0	0	0
ompN	0	0	1	0	0	0	0	1	0	0	0	0	0	0	0	0	0
yncD	0	0	1	0	0	0	0	1	0	0	0	0	0	0	0	0	0
yddL	0	0	1	0	0	0	0	1	0	0	0	0	0	0	0	0	0
yddB	0	0	1	0	0	0	0	1	0	0	0	0	0	0	0	0	0
ydeT	0	0	1	0	0	0	0	1	0	0	0	0	0	0	0	0	0
ecpC	0	0	1	0	0	0	0	1	0	0	0	0	0	0	0	0	0
yaiO	0	0	1	0	0	0	0	1	0	0	0	0	0	0	0	0	0
fiu	0	0	1	0	0	0	0	1	0	0	0	0	0	0	0	0	0
ompX	0	0	1	0	0	0	0	1	0	0	0	0	0	0	0	0	0
amiD	0	0	1	0	0	0	0	1	0	0	0	0	0	0	0	0	0
gfcD	0	1	1	0	0	0	1	1	0	0	0	0	0	0	0	0	0
nanC	1	1	1	0	0	0	0	1	0	0	1	0	0	0	0	0	0
yjiK	1	1	1	0	0	0	0	1	0	0	1	0	0	0	0	0	0
yliI	0	0	1	0	0	0	0	1	1	0	0	0	0	0	0	0	0
xylF	0	1	1	0	0	0	0	0	1	0	0	0	0	0	0	0	0
malS	0	1	1	0	0	0	0	0	1	0	0	0	0	0	0	0	0
yiaO	0	1	1	0	0	0	0	0	1	0	0	0	0	0	0	0	0
yddW	0	0	1	0	0	0	1	0	1	0	0	0	0	0	0	0	0
fecR	1	1	1	0	0	0	0	0	1	0	0	0	0	0	0	0	0
nanS	1	1	1	0	0	0	0	0	1	0	0	0	0	0	0	0	0
nanM	1	1	1	0	0	0	0	0	1	0	0	0	0	0	0	0	0
fimC	1	1	1	0	0	0	0	0	1	0	0	0	0	0	0	0	0
ushA	0	1	1	0	0	0	0	0	1	0	0	0	0	0	0	0	0
ybaK	0	1	1	0	0	0	0	0	1	0	0	0	0	0	0	0	0
tesA	0	1	1	0	0	0	0	0	1	0	0	0	0	0	0	0	0
nrfA	0	1	1	0	0	0	0	0	1	0	0	0	0	0	0	0	0
nrfB	0	1	1	0	0	0	0	0	1	0	0	0	0	0	0	0	0
nrfF	0	1	1	0	0	0	0	0	1	0	0	0	0	0	0	0	0
nrfA	0	1	1	0	0	0	0	0	1	0	0	0	0	0	0	0	0
nrfB	0	1	1	0	0	0	0	0	1	0	0	0	0	0	0	0	0
nrfF	0	1	1	0	0	0	0	0	1	0	0	0	0	0	0	0	0
yjcS	0	1	1	0	0	0	0	0	1	0	0	0	0	0	0	0	0
alsB	0	1	1	0	0	0	0	0	1	0	0	0	0	0	0	0	0
rpiB	0	1	1	0	0	0	0	0	1	0	0	0	0	0	0	0	0
phnD	0	1	1	0	0	0	0	0	1	0	0	0	0	0	0	0	0
hdeA	0	1	1	0	0	0	0	0	1	0	0	0	0	0	0	0	0
yhjJ	0	1	1	0	0	0	0	0	1	0	0	0	0	0	0	0	0
dppA	0	1	1	0	0	0	0	0	1	0	0	0	0	0	0	0	0
osmF	0	1	1	0	0	0	0	0	1	0	0	0	0	0	0	0	0
bglX	0	1	1	0	0	0	0	0	1	0	0	0	0	0	0	0	0
pbpG	0	1	1	0	0	0	0	0	1	0	0	0	0	0	0	0	0
mglB	0	1	1	0	0	0	0	0	1	0	0	0	0	0	0	0	0
yehC	0	1	1	0	0	0	0	0	1	0	0	0	0	0	0	0	0
torT	0	1	1	0	0	0	0	0	1	0	0	0	0	0	0	0	0
torA	0	1	1	0	0	0	0	0	1	0	0	0	0	0	0	0	0
agp	0	1	1	0	0	0	0	0	1	0	0	0	0	0	0	0	0
efeO	0	1	1	0	0	0	0	0	1	0	0	0	0	0	0	0	0
csgC	0	1	1	0	0	0	0	0	1	0	0	0	0	0	0	0	0
opgG	0	1	1	0	0	0	0	0	1	0	0	0	0	0	0	0	0
napB	0	0	1	0	0	0	0	0	1	0	0	0	0	0	0	0	0
napA	0	0	1	0	0	0	0	0	1	0	0	0	0	0	0	0	0
eco	0	0	1	0	0	0	0	0	1	0	0	0	0	0	0	0	0
glpQ	0	0	1	0	0	0	0	0	1	0	0	0	0	0	0	0	0
ais	0	0	1	0	0	0	0	0	1	0	0	0	0	0	0	0	0
pspE	0	0	1	0	0	0	0	0	1	0	0	0	0	0	0	0	0
ycjN	0	0	1	0	0	0	0	0	1	0	0	0	0	0	0	0	0
tynA	0	0	1	0	0	0	0	0	1	0	0	0	0	0	0	0	0
opgD	0	0	1	0	0	0	0	0	1	0	0	0	0	0	0	0	0
ydcS	0	0	1	0	0	0	0	0	1	0	0	0	0	0	0	0	0
yncE	0	0	1	0	0	0	0	0	1	0	0	0	0	0	0	0	0
ydeN	0	0	1	0	0	0	0	0	1	0	0	0	0	0	0	0	0
ydeP	0	0	1	0	0	0	0	0	1	0	0	0	0	0	0	0	0
marB	0	0	1	0	0	0	0	0	1	0	0	0	0	0	0	0	0
ydeI	0	0	1	0	0	0	0	0	1	0	0	0	0	0	0	0	0
paoC	0	0	1	0	0	0	0	0	1	0	0	0	0	0	0	0	0
paoB	0	0	1	0	0	0	0	0	1	0	0	0	0	0	0	0	0
paoA	0	0	1	0	0	0	0	0	1	0	0	0	0	0	0	0	0
ecpE	0	0	1	0	0	0	0	0	1	0	0	0	0	0	0	0	0
yahO	0	0	1	0	0	0	0	0	1	0	0	0	0	0	0	0	0
modA	0	0	1	0	0	0	0	0	1	0	0	0	0	0	0	0	0
ybiJ	0	0	1	0	0	0	0	0	1	0	0	0	0	0	0	0	0
potF	0	0	1	0	0	0	0	0	1	0	0	0	0	0	0	0	0
fdhF	0	1	1	0	0	1	0	0	1	0	0	0	0	0	0	0	0
bisC	0	1	1	0	0	1	0	0	1	0	0	0	0	0	0	0	0
efeB	0	1	1	0	0	1	0	0	1	0	0	0	0	0	0	0	0
napF	0	0	1	0	0	1	0	0	1	0	0	0	0	0	0	0	0
tpx	0	0	1	0	0	1	0	0	1	0	0	0	0	0	0	0	0
csgE	0	1	1	0	0	1	0	1	1	0	0	0	0	0	0	0	0
sanA	0	1	1	0	0	0	1	0	1	0	0	0	0	0	0	0	0
torS	0	1	1	0	0	0	1	0	1	0	0	0	0	0	0	0	0
napG	0	0	1	0	0	0	1	0	1	0	0	0	0	0	0	0	0
ycjR	0	0	1	0	0	0	1	0	1	0	0	0	0	0	0	0	0
ydcL	0	0	1	0	0	0	1	0	1	0	0	0	0	0	0	0	0
mcbA	0	0	1	0	0	0	1	0	1	0	0	0	0	0	0	0	0
dacC	0	0	1	0	0	0	1	0	1	0	0	0	0	0	0	0	0
csgG	0	1	1	0	0	0	1	1	1	0	0	0	0	0	0	0	0
fdnG	0	0	1	0	0	0	0	0	1	0	0	1	0	0	0	0	0
glnH	0	0	1	0	0	0	0	0	1	0	0	1	0	0	0	0	0
artJ	0	0	1	0	0	0	0	0	1	0	0	1	0	0	0	0	0
artI	0	0	1	0	0	0	0	0	1	0	0	1	0	0	0	0	0
mltB	0	0	1	0	0	0	0	1	1	0	0	0	0	0	0	0	0
yehA	0	1	1	0	0	0	0	0	0	0	0	0	1	0	0	0	0
csgA	0	1	1	0	0	0	0	0	0	0	0	0	1	0	0	0	0
ecpD	0	0	1	0	0	0	0	0	0	0	0	0	1	0	0	0	0
ecpA	0	0	1	0	0	0	0	0	0	0	0	0	1	0	0	0	0
csgB	0	1	1	0	0	0	0	1	0	0	0	0	1	0	0	0	0
yibI	0	1	1	0	0	0	0	0	0	0	0	1	0	0	0	0	0
ygjR	1	1	1	0	0	0	0	0	0	0	0	0	0	0	1	0	0
yjhC	1	1	1	0	0	0	0	0	0	0	0	0	0	0	0	0	1
yjhR	1	1	1	0	0	0	0	0	0	0	0	0	0	0	0	0	1
insO	1	1	1	0	0	0	0	0	0	0	0	0	0	0	0	0	1
leuX (tRNA)	1	1	1	0	0	0	0	0	0	0	0	0	0	0	0	0	1
yjhD	1	1	1	0	0	0	0	0	0	0	0	0	0	0	0	0	1
insM	1	1	1	0	0	0	0	0	0	0	0	0	0	0	0	0	1
yjhV	1	1	1	0	0	0	0	0	0	0	0	0	0	0	0	0	1
insA	1	1	1	0	0	0	0	0	0	0	0	0	0	0	0	0	1
ryjB	1	1	1	0	0	0	0	0	0	0	0	0	0	0	0	0	1
yjhY	1	1	1	0	0	0	0	0	0	0	0	0	0	0	0	0	1
yjhX	1	1	1	0	0	0	0	0	0	0	0	0	0	0	0	0	1
yjhZ	1	1	1	0	0	0	0	0	0	0	0	0	0	0	0	0	1
yjiC	1	1	1	0	0	0	0	0	0	0	0	0	0	0	0	0	1
yjiM	1	1	1	0	0	0	0	0	0	0	0	0	0	0	0	0	1
yjiP	1	1	1	0	0	0	0	0	0	0	0	0	0	0	0	0	1
yjiS	1	1	1	0	0	0	0	0	0	0	0	0	0	0	0	0	1
yjiT	1	1	1	0	0	0	0	0	0	0	0	0	0	0	0	0	1
yjiV	1	1	1	0	0	0	0	0	0	0	0	0	0	0	0	0	1
symR	1	1	1	0	0	0	0	0	0	0	0	0	0	0	0	0	1
yjiX	1	1	1	0	0	0	0	0	0	0	0	0	0	0	0	0	1
ebgA	0	1	1	0	0	0	0	0	0	0	0	0	0	0	0	0	0
ygjK_	0	1	1	0	0	0	0	0	0	0	0	0	0	0	0	0	0
ygjR_	0	1	1	0	0	0	0	0	0	0	0	0	0	0	0	0	0
mzrA	0	1	1	0	0	0	0	0	0	0	0	0	0	0	0	0	0
yqjD	0	1	1	0	0	0	0	0	0	0	0	0	0	0	0	0	0
yhaL	0	1	1	0	0	0	0	0	0	0	0	0	0	0	0	0	0
yhaM	0	1	1	0	0	0	0	0	0	0	0	0	0	0	0	0	0
tdcG	0	1	1	0	0	0	0	0	0	0	0	0	0	0	0	0	0
yhaC	0	1	1	0	0	0	0	0	0	0	0	0	0	0	0	0	0
chiX	0	1	1	0	0	0	0	0	0	0	0	0	0	0	0	0	0
ybaP	0	1	1	0	0	0	0	0	0	0	0	0	0	0	0	0	0
ybbO	0	1	1	0	0	0	0	0	0	0	0	0	0	0	0	0	0
ybbC	0	1	1	0	0	0	0	0	0	0	0	0	0	0	0	0	0
ylbH	0	1	1	0	0	0	0	0	0	0	0	0	0	0	0	0	0
ylbI	0	1	1	0	0	0	0	0	0	0	0	0	0	0	0	0	0
ylbG	0	1	1	0	0	0	0	0	0	0	0	0	0	0	0	0	0
allS	0	1	1	0	0	0	0	0	0	0	0	0	0	0	0	0	0
gcl	0	1	1	0	0	0	0	0	0	0	0	0	0	0	0	0	0
ylbE	0	1	1	0	0	0	0	0	0	0	0	0	0	0	0	0	0
ylbF	0	1	1	0	0	0	0	0	0	0	0	0	0	0	0	0	0
yjcF	0	1	1	0	0	0	0	0	0	0	0	0	0	0	0	0	0
yjcO	0	1	1	0	0	0	0	0	0	0	0	0	0	0	0	0	0
acs	0	1	1	0	0	0	0	0	0	0	0	0	0	0	0	0	0
yjcO	0	1	1	0	0	0	0	0	0	0	0	0	0	0	0	0	0
yjdP	0	1	1	0	0	0	0	0	0	0	0	0	0	0	0	0	0
yjdN	0	1	1	0	0	0	0	0	0	0	0	0	0	0	0	0	0
yjcZ	0	1	1	0	0	0	0	0	0	0	0	0	0	0	0	0	0
fumB	0	1	1	0	0	0	0	0	0	0	0	0	0	0	0	0	0
yjdI	0	1	1	0	0	0	0	0	0	0	0	0	0	0	0	0	0
yjdK	0	1	1	0	0	0	0	0	0	0	0	0	0	0	0	0	0
bax	0	1	1	0	0	0	0	0	0	0	0	0	0	0	0	0	0
ysaC	0	1	1	0	0	0	0	0	0	0	0	0	0	0	0	0	0
ysaD	0	1	1	0	0	0	0	0	0	0	0	0	0	0	0	0	0
yibJ	0	1	1	0	0	0	0	0	0	0	0	0	0	0	0	0	0
yibG	0	1	1	0	0	0	0	0	0	0	0	0	0	0	0	0	0
yhhH	0	1	1	0	0	0	0	0	0	0	0	0	0	0	0	0	0
yhhI	0	1	1	0	0	0	0	0	0	0	0	0	0	0	0	0	0
yhiJ	0	1	1	0	0	0	0	0	0	0	0	0	0	0	0	0	0
yhiL	0	1	1	0	0	0	0	0	0	0	0	0	0	0	0	0	0
yhiN	0	1	1	0	0	0	0	0	0	0	0	0	0	0	0	0	0
rsmJ	0	1	1	0	0	0	0	0	0	0	0	0	0	0	0	0	0
prlC	0	1	1	0	0	0	0	0	0	0	0	0	0	0	0	0	0
rlmJ	0	1	1	0	0	0	0	0	0	0	0	0	0	0	0	0	0
arsC	0	1	1	0	0	0	0	0	0	0	0	0	0	0	0	0	0
yhiS	0	1	1	0	0	0	0	0	0	0	0	0	0	0	0	0	0
hdeB	0	1	1	0	0	0	0	0	0	0	0	0	0	0	0	0	0
arrS	0	1	1	0	0	0	0	0	0	0	0	0	0	0	0	0	0
gadY	0	1	1	0	0	0	0	0	0	0	0	0	0	0	0	0	0
bcsQ	0	1	1	0	0	0	0	0	0	0	0	0	0	0	0	0	0
yhjR	0	1	1	0	0	0	0	0	0	0	0	0	0	0	0	0	0
bcsE	0	1	1	0	0	0	0	0	0	0	0	0	0	0	0	0	0
rdlD	0	1	1	0	0	0	0	0	0	0	0	0	0	0	0	0	0
yehH	0	1	1	0	0	0	0	0	0	0	0	0	0	0	0	0	0
yehI	0	1	1	0	0	0	0	0	0	0	0	0	0	0	0	0	0
yehM	0	1	1	0	0	0	0	0	0	0	0	0	0	0	0	0	0
yehQ	0	1	1	0	0	0	0	0	0	0	0	0	0	0	0	0	0
yehT	0	1	1	0	0	0	0	0	0	0	0	0	0	0	0	0	0
yoeI	0	1	1	0	0	0	0	0	0	0	0	0	0	0	0	0	0
yefM	0	1	1	0	0	0	0	0	0	0	0	0	0	0	0	0	0
wbbL	0	1	1	0	0	0	0	0	0	0	0	0	0	0	0	0	0
yegI	0	1	1	0	0	0	0	0	0	0	0	0	0	0	0	0	0
yegJ	0	1	1	0	0	0	0	0	0	0	0	0	0	0	0	0	0
yegK	0	1	1	0	0	0	0	0	0	0	0	0	0	0	0	0	0
yegL	0	1	1	0	0	0	0	0	0	0	0	0	0	0	0	0	0
sibA	0	1	1	0	0	0	0	0	0	0	0	0	0	0	0	0	0
sibB	0	1	1	0	0	0	0	0	0	0	0	0	0	0	0	0	0
yegP	0	1	1	0	0	0	0	0	0	0	0	0	0	0	0	0	0
cyaR	0	1	1	0	0	0	0	0	0	0	0	0	0	0	0	0	0
yegZ	0	1	1	0	0	0	0	0	0	0	0	0	0	0	0	0	0
yegR	0	1	1	0	0	0	0	0	0	0	0	0	0	0	0	0	0
gatR	0	1	1	0	0	0	0	0	0	0	0	0	0	0	0	0	0
gatC	0	1	1	0	0	0	0	0	0	0	0	0	0	0	0	0	0
yegX	0	1	1	0	0	0	0	0	0	0	0	0	0	0	0	0	0
yehE	0	1	1	0	0	0	0	0	0	0	0	0	0	0	0	0	0
gfcC	0	1	1	0	0	0	0	0	0	0	0	0	0	0	0	0	0
yccE	0	1	1	0	0	0	0	0	0	0	0	0	0	0	0	0	0
rutE	0	1	1	0	0	0	0	0	0	0	0	0	0	0	0	0	0
rutD	0	1	1	0	0	0	0	0	0	0	0	0	0	0	0	0	0
rutA	0	1	1	0	0	0	0	0	0	0	0	0	0	0	0	0	0
efeU	0	1	1	0	0	0	0	0	0	0	0	0	0	0	0	0	0
ymdE	0	1	1	0	0	0	0	0	0	0	0	0	0	0	0	0	0
ymdA	0	1	1	0	0	0	0	0	0	0	0	0	0	0	0	0	0
yfjJ	0	1	1	0	0	0	0	0	0	0	0	0	0	0	0	0	0
yfjM	0	1	1	0	0	0	0	0	0	0	0	0	0	0	0	0	0
yfjT	0	1	1	0	0	0	0	0	0	0	0	0	0	0	0	0	0
ypjI	0	1	1	0	0	0	0	0	0	0	0	0	0	0	0	0	0
psaA	0	1	1	0	0	0	0	0	0	0	0	0	0	0	0	0	0
pinH	0	1	1	0	0	0	0	0	0	0	0	0	0	0	0	0	0
ypjC	0	1	1	0	0	0	0	0	0	0	0	0	0	0	0	0	0
ygaQ	0	1	1	0	0	0	0	0	0	0	0	0	0	0	0	0	0
gutM	0	0	1	0	0	0	0	0	0	0	0	0	0	0	0	0	1
gutM	0	0	1	0	0	0	0	0	0	0	0	0	0	0	0	0	1
gutM	0	0	1	0	0	0	0	0	0	0	0	0	0	0	0	0	1
gutM	0	0	1	0	0	0	0	0	0	0	0	0	0	0	0	0	1
gutM	0	0	1	0	0	0	0	0	0	0	0	0	0	0	0	0	1
gutM	0	0	1	0	0	0	0	0	0	0	0	0	0	0	0	0	1
gutM	0	0	1	0	0	0	0	0	0	0	0	0	0	0	0	0	1
gutM	0	0	1	0	0	0	0	0	0	0	0	0	0	0	0	0	1
gutM	0	0	1	0	0	0	0	0	0	0	0	0	0	0	0	0	1
gutM	0	0	1	0	0	0	0	0	0	0	0	0	0	0	0	0	1
gutM	0	0	1	0	0	0	0	0	0	0	0	0	0	0	0	0	1
gutM	0	0	1	0	0	0	0	0	0	0	0	0	0	0	0	0	1
gutM	0	0	1	0	0	0	0	0	0	0	0	0	0	0	0	0	1
gutM	0	0	1	0	0	0	0	0	0	0	0	0	0	0	0	0	1
gutM	0	0	1	0	0	0	0	0	0	0	0	0	0	0	0	0	1
gutM	0	0	1	0	0	0	0	0	0	0	0	0	0	0	0	0	1
gutM	0	0	1	0	0	0	0	0	0	0	0	0	0	0	0	0	1
gutM	0	0	1	0	0	0	0	0	0	0	0	0	0	0	0	0	1
gutM	0	0	1	0	0	0	0	0	0	0	0	0	0	0	0	0	1
gutM	0	0	1	0	0	0	0	0	0	0	0	0	0	0	0	0	1
gutM	0	0	1	0	0	0	0	0	0	0	0	0	0	0	0	0	1
gutM	0	0	1	0	0	0	0	0	0	0	0	0	0	0	0	0	1
gutM	0	0	1	0	0	0	0	0	0	0	0	0	0	0	0	0	1
gutM	0	0	1	0	0	0	0	0	0	0	0	0	0	0	0	0	1
gutM	0	0	1	0	0	0	0	0	0	0	0	0	0	0	0	0	1
gutM	0	0	1	0	0	0	0	0	0	0	0	0	0	0	0	0	1
gutM	0	0	1	0	0	0	0	0	0	0	0	0	0	0	0	0	1
gutM	0	0	1	0	0	0	0	0	0	0	0	0	0	0	0	0	1
gutM	0	0	1	0	0	0	0	0	0	0	0	0	0	0	0	0	1
gutM	0	0	1	0	0	0	0	0	0	0	0	0	0	0	0	0	1
gutM	0	0	1	0	0	0	0	0	0	0	0	0	0	0	0	0	1
gutM	0	0	1	0	0	0	0	0	0	0	0	0	0	0	0	0	1
gutM	0	0	1	0	0	0	0	0	0	0	0	0	0	0	0	0	1
gutM	0	0	1	0	0	0	0	0	0	0	0	0	0	0	0	0	1
gutM	0	0	1	0	0	0	0	0	0	0	0	0	0	0	0	0	1
gutM	0	0	1	0	0	0	0	0	0	0	0	0	0	0	0	0	1
gutM	0	0	1	0	0	0	0	0	0	0	0	0	0	0	0	0	1
gutM	0	0	1	0	0	0	0	0	0	0	0	0	0	0	0	0	1
gutM	0	0	1	0	0	0	0	0	0	0	0	0	0	0	0	0	1
gutM	0	0	1	0	0	0	0	0	0	0	0	0	0	0	0	0	1
gutM	0	0	1	0	0	0	0	0	0	0	0	0	0	0	0	0	1
gutM	0	0	1	0	0	0	0	0	0	0	0	0	0	0	0	0	1
gutM	0	0	1	0	0	0	0	0	0	0	0	0	0	0	0	0	1
gutM	0	0	1	0	0	0	0	0	0	0	0	0	0	0	0	0	1
gutM	0	0	1	0	0	0	0	0	0	0	0	0	0	0	0	0	1
gutM	0	0	1	0	0	0	0	0	0	0	0	0	0	0	0	0	1
gutM	0	0	1	0	0	0	0	0	0	0	0	0	0	0	0	0	1
gutM	0	0	1	0	0	0	0	0	0	0	0	0	0	0	0	0	1
gutM	0	0	1	0	0	0	0	0	0	0	0	0	0	0	0	0	1
gutM	0	0	1	0	0	0	0	0	0	0	0	0	0	0	0	0	1
gutM	0	0	1	0	0	0	0	0	0	0	0	0	0	0	0	0	1
gutM	0	0	1	0	0	0	0	0	0	0	0	0	0	0	0	0	1
gutM	0	0	1	0	0	0	0	0	0	0	0	0	0	0	0	0	1
gutM	0	0	1	0	0	0	0	0	0	0	0	0	0	0	0	0	1
gutM	0	0	1	0	0	0	0	0	0	0	0	0	0	0	0	0	1
gutM	0	0	1	0	0	0	0	0	0	0	0	0	0	0	0	0	1
gutM	0	0	1	0	0	0	0	0	0	0	0	0	0	0	0	0	1
gutM	0	0	1	0	0	0	0	0	0	0	0	0	0	0	0	0	1
gutM	0	0	1	0	0	0	0	0	0	0	0	0	0	0	0	0	1
gutM	0	0	1	0	0	0	0	0	0	0	0	0	0	0	0	0	1
gutM	0	0	1	0	0	0	0	0	0	0	0	0	0	0	0	0	1
gutM	0	0	1	0	0	0	0	0	0	0	0	0	0	0	0	0	1
gutM	0	0	1	0	0	0	0	0	0	0	0	0	0	0	0	0	1
gutM	0	0	1	0	0	0	0	0	0	0	0	0	0	0	0	0	1
gutM	0	0	1	0	0	0	0	0	0	0	0	0	0	0	0	0	1
gutM	0	0	1	0	0	0	0	0	0	0	0	0	0	0	0	0	1
gutM	0	0	1	0	0	0	0	0	0	0	0	0	0	0	0	0	1
gutM	0	0	1	0	0	0	0	0	0	0	0	0	0	0	0	0	1
gutM	0	0	1	0	0	0	0	0	0	0	0	0	0	0	0	0	1
gutM	0	0	1	0	0	0	0	0	0	0	0	0	0	0	0	0	1
gutM	0	0	1	0	0	0	0	0	0	0	0	0	0	0	0	0	1
gutM	0	0	1	0	0	0	0	0	0	0	0	0	0	0	0	0	1
gutM	0	0	1	0	0	0	0	0	0	0	0	0	0	0	0	0	1
gutM	0	0	1	0	0	0	0	0	0	0	0	0	0	0	0	0	1
gutM	0	0	1	0	0	0	0	0	0	0	0	0	0	0	0	0	1
gutM	0	0	1	0	0	0	0	0	0	0	0	0	0	0	0	0	1
gutM	0	0	1	0	0	0	0	0	0	0	0	0	0	0	0	0	1
gutM	0	0	1	0	0	0	0	0	0	0	0	0	0	0	0	0	1
gutM	0	0	1	0	0	0	0	0	0	0	0	0	0	0	0	0	1
gutM	0	0	1	0	0	0	0	0	0	0	0	0	0	0	0	0	1
gutM	0	0	1	0	0	0	0	0	0	0	0	0	0	0	0	0	1
gutM	0	0	1	0	0	0	0	0	0	0	0	0	0	0	0	0	1
gutM	0	0	1	0	0	0	0	0	0	0	0	0	0	0	0	0	1
gutM	0	0	1	0	0	0	0	0	0	0	0	0	0	0	0	0	1
gutM	0	0	1	0	0	0	0	0	0	0	0	0	0	0	0	0	1
gutM	0	0	1	0	0	0	0	0	0	0	0	0	0	0	0	0	1
gutM	0	0	1	0	0	0	0	0	0	0	0	0	0	0	0	0	1
gutM	0	0	1	0	0	0	0	0	0	0	0	0	0	0	0	0	1
gutM	0	0	1	0	0	0	0	0	0	0	0	0	0	0	0	0	1
gutM	0	0	1	0	0	0	0	0	0	0	0	0	0	0	0	0	1
gutM	0	0	1	0	0	0	0	0	0	0	0	0	0	0	0	0	1
gutM	0	0	1	0	0	0	0	0	0	0	0	0	0	0	0	0	1
gutM	0	0	1	0	0	0	0	0	0	0	0	0	0	0	0	0	1
gutM	0	0	1	0	0	0	0	0	0	0	0	0	0	0	0	0	1
gutM	0	0	1	0	0	0	0	0	0	0	0	0	0	0	0	0	1
gutM	0	0	1	0	0	0	0	0	0	0	0	0	0	0	0	0	1
gutM	0	0	1	0	0	0	0	0	0	0	0	0	0	0	0	0	1
gutM	0	0	1	0	0	0	0	0	0	0	0	0	0	0	0	0	1
